# Multi-Omics analyses reveal dynamic interactions between DNA methylation and transcriptional regulation during black raspberry ripening

**DOI:** 10.1101/2025.11.24.690302

**Authors:** Wei-Hsun Hsieh, Yu-Hung Hung, Jian-Hui Zhang, Han-Yi Chen, Liang-Peng Lin, Meng-Hsun He, Yen-Chng Wang, Yu-Yu Ho, Gina Fernandez, Penelope Perkins-Veazie, Brandon H. Le, Xu Li, Tzung-Fu Hsieh, Jer-Young Lin

## Abstract

We profiled developmental-series transcriptome, methylome, and metabolome profiling to reveal extensive epigenetic reprogramming during black raspberry (*Rubus occidentalis*) fruit ripening. Fruit tissues exhibit globally higher DNA methylation than leaves, particularly in CHG and CHH contexts. Local methylation in all cytosine contexts progressively decreases in promoter regions during ripening, whereas CHG and CHH methylation increase in transposon-rich regions. Two primary methylation transitions—promoter hypomethylation and CHH hypermethylation—govern transcriptional shifts in genes involved in ripening processes. Methyl-binding transcription factors with activation potential likely promote CHH hypermethylation-linked transcriptional activation. Multi-omics integration revealed coordinated anthocyanin accumulation parallels expression of biosynthetic and regulatory genes within coherent networks. Elevated non-CG methylation in heterochromatin coincides with increased transcription of histone variants mediating chromatin compaction, suggesting chromatin remodelers fine-tune accessibility for methyltransferases. Our study highlights both genome-wide and locus-specific epigenetic reprogramming and demonstrates a coordinated interplay between DNA methylation and transcriptional regulation during black raspberry fruit ripening.
