## Supplementary Table 1 for "Multi-Omics analyses reveal dynamic interactions between DNA methylation and transcriptional regulation during black raspberry ripening"

### Sheet: Supplementary Table 1A 
Supplementary Table 1A | Bisulfite-Seq data summary.
Library	Raw Reads	Trimmed Reads	Mapped Reads	Mapped Rate (%)	Unique Reads	Clonal Rate (%)	Total Bases	Coverage (genome)	Coverage (strand)	Cytosines Detected
Leaf_br1	86750222	83040361	56417081	65.0339	50502620	10.4835	7575393000	26.048	13.024	94513968
Leaf_br2	78947014	75521184	50619734	64.1186	45258505	10.5912	6788775750	23.3432	11.6716	93879864
ST1_br1	74743222	73970693	49527613	66.2637	41165575	16.8836	6174836250	21.2322	10.6161	91898512
ST1_br2	91017886	86984075	54869256	60.284	48564475	11.4906	7284671250	25.0483	12.5242	94168657
ST2_br1	72907796	69671295	44130794	60.5296	38897608	11.8584	5834641200	20.0624	10.0312	92601013
ST2_br2	176776564	173943114	115172792	65.1516	84997626	26.1999	12749643900	43.8396	21.9198	97579407
ST3_br1	60877942	58150725	36617826	60.1496	32766708	10.5171	4915006200	16.9002	8.45012	91427049
ST3_br2	91012738	90655269	61496478	67.5691	49962191	18.756	7494328650	25.7692	12.8846	94680481
ST4_br1	58420864	55782693	34493777	59.0436	31275045	9.33134	4691256750	16.1309	8.06543	90487783
ST4_br2	110779478	110358861	75422095	68.0831	61415798	18.5705	9212369700	31.6767	15.8383	96436389
ST5_br1	78379212	77631503	54642011	69.7149	44998156	17.6492	6749723400	23.2089	11.6044	93135569
ST5_br2	75220838	71870226	46241978	61.475	41438291	10.3882	6215743650	21.3728	10.6864	92329162
Total	1055833776	1027579999	679651435	NA	571242598	NA	85686389700	294.632	147.316	1123137854
NA: Not Applied

### Sheet: Supplementary Table 1B
Supplementary Table 1B | Methylated cytosine sites and average methylation level of leaf and fruit stages in black rsapberry.
Sample	Detected Cytosines in the Reference Genome #	Detected Cytosines in the Reference Genome (%)	Cytosines Filtered	Methylated Cytosines #	Methylated Cytosines (%)	Total Detected Site Number of Three Contexts			Methylated Site Number of Three Contexts			% Methylated C Sites of Three Contexts			Average Methylation Level (%)
						CG	CHG	CHH	CG	CHG	CHH	CG (%)	CHG(%)	CHH(%)	CG (%)	CHG(%)	CHH(%)
Leaf	97134768	0.889946	82036977	19489648	23.7572	9739993	11300356	60996628	6504808	4325028	8659812	66.7845	38.2734	14.1972	56.33	19.45	2.74
ST1	97987012	0.897754	82956565	22621393	27.269	9864635	11654206	61437724	6419072	4688556	11513765	65.0716	40.2306	18.7405	56.49	25.74	4.79
ST2	98449564	0.901992	82971906	24794020	29.8824	9888448	11653668	61429790	6395298	4587481	13811241	64.6744	39.3651	22.483	55	24.41	6.18
ST3	97882070	0.896793	82622877	22895461	27.7108	9833433	11644341	61145103	6270826	4447376	12177259	63.7705	38.1935	19.9153	54.38	23.48	5.56
ST4	99488757	0.911513	83748389	23235647	27.7446	9971072	11745919	62031398	6393101	4560995	12281551	64.1165	38.8305	19.7989	54.55	23.43	5.29
ST5	97580827	0.894033	82261688	21872923	26.5894	9742314	11523675	60995699	6204893	4351991	11316039	63.6901	37.7657	18.5522	53.71	22.41	5.16
Average of fruit	98277646	0.900417	82912285	2.30839e+07	27.8392	9.85998e+06	1.16444e+07	6.14079e+07	6336638	4.52728e+06	12219971	64.2646	38.8771	19.898	54.826	23.894	5.396

### Sheet: Supplementary Table 1C
Supplementary Table 1C | Conversion rate of two replicates across leaf and fruit stages.
	Chloroplast			Lambda DNA
Library	Detected C Number	Detected T Number	Conversion Rate (%)	Detected C Number	Detected T Number	Conversion Rate (%)
Leaf_br1	590	68804	99.1498	23723	3109983	99.243
Leaf_br2	551	66322	99.1761	20192	3336704	99.3985
ST1_br1	638	107869	99.412	6643	1585435	99.5827
ST1_br2	873	119193	99.2729	16769	3117110	99.4649
ST2_br1	494	78157	99.3719	15678	3250522	99.52
ST2_br2	1483	208932	99.2952	16555	3362805	99.5101
ST3_br1	481	71363	99.3305	17913	3569828	99.5007
ST3_br2	624	102660	99.3958	38640	7268363	99.4712
ST4_br1	335	60628	99.4505	20939	4085017	99.49
ST4_br2	807	139117	99.4233	46443	8351338	99.447
ST5_br1	492	76221	99.3586	22785	4660136	99.5134
ST5_br2	505	70002	99.2838	10876	2026775	99.4662
