## Supplementary Table 2 for "Multi-Omics analyses reveal dynamic interactions between DNA methylation and transcriptional regulation during black raspberry ripening"

### Sheet: Supplementary Table 2A 
Back to index
Supplementary Table 2A | The mRNA levels* of DNA demethylase genes across fruit ripening stages of black raspberry.
Ro ID	Gene Symbol	ST1	ST2	ST3	ST4	ST5
Ro03_G07439	RoDME	1.25929	17.6726	151.954	214.802	456.231
Ro02_G35721	RoROS1	640.438	181.732	123.064	133.445	110.329
Ro06_G29099	RoDML3	3331.81	13597.8	16425.8	16708.6	10549
Ro04_G14913	RoROS3	448.075	373.586	351.49	352.813	453.735
Ro03_G32792	RoROS4	508.272	207.293	92.7914	70.041	37.5294
* DESeq2 normalized count.

### Sheet: Supplementary Table 2B
Back to index
Supplementary Table 2B | The mRNA levels* and clusetring group of methyl-binding proteins and transcription factor (TF) genes across fruit ripening stages of black raspberry.
Ro ID	Gene Symbol	ST1	ST2	ST3	ST4	ST5	Group	Note	Reference
Ro03_G12863	NA	279.07	302.581	177.505	189.845	155.466	I	K-box region protein	Cahn et al. 2024
Ro03_G17270	NA	420.954	394.671	404.739	381.374	444.164	I	Zinc knuckle (CCHC-type) family protein	Cahn et al. 2024
Ro05_G15603	RoCP33C	314.741	133.858	28.578	16.4159	19.3697	I		Cahn et al. 2024
Ro05_G14132	RoDNAJ2-1	261.537	384.086	365.676	324.393	349.604	II	Promote transcription of hyper-methylated promoter genes	Cahn et al. 2024
Ro01_G18495	RoDNAJ2-2	41.9267	20.1205	102.497	76.2375	60.0529	II	Promote transcription of hyper-methylated promoter genes	Cahn et al. 2024
Ro02_G00735	RoENGB-2	215.896	150.55	51.2122	42.3563	56.7082	I		Cahn et al. 2024
Ro01_G01001	RoENY	517.088	728.269	554.818	738.472	831.857	II		Cahn et al. 2024
Ro01_G18760	RoHDG11-1	32.7004	0	0	0	0	I	Development	Cahn et al. 2024
Ro05_G03671	RoHDG11-2	168.233	15.8455	3.15417	4.52505	0.921497	I	Development	Cahn et al. 2024
Ro06_G18525	RoHTA7	162.032	195.978	381.367	212.169	33.1159	I		Cahn et al. 2024
Ro03_G02018	RoHTB9-1	400.357	406.539	348.87	308.558	227.369	I		Cahn et al. 2024
Ro03_G14539	RoHTB9-2	654.718	1068.4	1353.56	1104.42	1005.59	II		Cahn et al. 2024
Ro03_G02021	RoHTB9-3	145.96	139.616	253.739	173.482	41.2653	I		Cahn et al. 2024
Ro03_G02032	RoHTB9-4	1450.91	2139.09	3129.07	2951.88	1973.11	II		Cahn et al. 2024
Ro06_G02863	RoIDL2	396.071	198.203	109.047	104.136	126.707	I		Cahn et al. 2024
Ro05_G18623	RoIDL3	450.173	350.847	285.888	262.679	304.698	I		Cahn et al. 2024
Ro06_G18834	RoJKD	241.251	413.089	189.552	160.489	146.782	I		Cahn et al. 2024
Ro03_G06537	RoLEC2-1	81.3173	0.572324	0.973003	0	0.49261	I	Promote transcription of hyper-methylated promoter genes	Peng et al. 2025
Ro03_G32653	RoLEC2-2	286.444	337.572	169.411	178.469	132.776	I	Promote transcription of hyper-methylated promoter genes	Peng et al. 2025
Ro05_G01825	RoLFY	2.34232	0	0	0.421084	0	I		Hu et al. 2023
Ro04_G12632	RoMBD2-1	119.903	90.7578	103.748	128.907	115.354	II	Repress TF	Cahn et al. 2024
Ro07_G23930	RoMBD2-2	2.91533	0.220137	2.73155	4.05053	3.15463	II	Repress TF	Cahn et al. 2024
Ro02_G09646	RoMBD4	365.336	330.554	518.532	551.346	663.125	II	Development	Cahn et al. 2024
Ro03_G16233	RoMBD6	199.854	202.654	157.128	165.381	229.33	I	Repress TF	Cahn et al. 2024
Ro03_G02049	RoMBD7	16.0869	18.4585	54.5102	58.0903	59.1434	II	Promote transcription of hyper-methylated promoter genes	Cahn et al. 2024
Ro05_G09355	RoMBD8-1	475.893	487.303	761.084	773.871	989.147	II		Cahn et al. 2024
Ro02_G22130	RoMBD8-2	353.553	313.593	324.972	360.807	390.634	II		Cahn et al. 2024
Ro02_G26078	RoMBD8-3	622.954	468.528	373.48	405.356	409.307	I		Cahn et al. 2024
Ro06_G09757	RoMBD9	1376.6	1134.75	1277.66	1425.38	1714.88	II	Promote transcription of hyper-methylated promoter genes	Cahn et al. 2024
Ro03_G10644	RoRDM4	489.065	553.393	578.539	596.109	710.338	II		He et al. 2009
Ro05_G10288	RoRDP1	1133.71	1327.47	912.333	674.051	358.831	I		Cahn et al. 2024
Ro02_G02437	RoREM16-1	624.359	723.174	529.256	564.12	626.813	I		Xu et al. 2025
Ro06_G28456	RoREM16-2	440.576	523.456	334.312	322.067	140.205	I		Xu et al. 2025
Ro06_G22312	RoREM20_VOD	206.033	188.935	147.353	113.133	84.0262	I		Wu et al. 2025
Ro03_G06563	RoRLT1-1	2401.15	2995.69	4415.03	4844.01	6266.06	II		Cahn et al. 2024
Ro02_G36006	RoRLT1-2	257.743	190.426	134.365	167.166	207.523	I		Cahn et al. 2024
Ro03_G32313	RoRPL35A	197.253	132.391	109.146	79.1916	84.5445	I		Cahn et al. 2024
Ro06_G25210	RoSHH1-1	67.5156	44.4389	18.3879	8.31481	6.69341	I		Wu et al. 2025
Ro02_G00673	RoSHH1-2	138.499	153.011	94.1449	90.8152	104	I		Wu et al. 2025
Ro07_G11501	RoSUVH1	606.993	605.623	424.345	388.278	372.102	I	Promote transcription of hyper-methylated promoter genes	Cahn et al. 2024
Ro01_G27324	RoSUVH3	581.385	569.713	489.68	497.862	524.255	I	Promote transcription of hyper-methylated promoter genes	Cahn et al. 2024
Ro04_G08855	RoSUVH4/KYP-1	360.767	4.61839	4.21285	2.47307	1.90672	I	DNA methylation	Cahn et al. 2024
Ro06_G03736	RoSUVH4/KYP-2	367.866	331.786	278.653	265.621	221.908	I	DNA methylation	Cahn et al. 2024
Ro07_G21517	RoSUVH5-1	49.6283	117.578	210.978	307.021	260.48	II	DNA methylation	Cahn et al. 2024
Ro07_G15734	RoSUVH5-2	12.0004	0	0.194601	0	0	I	DNA methylation	Cahn et al. 2024
Ro05_G11823	RoSUVH6-1	512.647	554.152	684.664	816.366	718.14	II	DNA methylation	Cahn et al. 2024
Ro05_G11807	RoSUVH6-2	155.111	181.497	99.926	67.9826	47.43	I	DNA methylation	Cahn et al. 2024
Ro05_G11832	RoSUVH6-3	10.8348	0	0	0	0	I	DNA methylation	Cahn et al. 2024
Ro07_G04616	RoSUVH6-4	97.9084	35.195	81.8024	110.914	50.3825	II	DNA methylation	Cahn et al. 2024
Ro04_G17411	RoSUVH9	493.56	483.244	508.785	593.918	796.415	II	DNA methylation	Cahn et al. 2024
Ro02_G03106	RoVIM1-1	840.235	696.863	242.579	196.783	183.083	I	DNA methylation	Cahn et al. 2024
Ro04_G08861	RoVIM1-2	241.068	124.073	31.6681	11.9977	7.05078	I	DNA methylation	Cahn et al. 2024
Ro05_G01827	RoVIM1-3	112.193	20.1931	11.6467	6.15595	8.86282	I	DNA methylation	Cahn et al. 2024
Ro05_G15551	RoVIM1-4	453.521	230.547	401.528	367.972	91.8931	I	DNA methylation	Cahn et al. 2024
Ro06_G08333	RoZIP4	191.451	192.821	223.142	221.099	218.302	II		Cahn et al. 2024
* DESeq2 normalized count.
Reference
Cahn J, Lloyd JP, Karemaker ID, Jansen PW, Pflueger J, Duncan O, Petereit J, Bogdanovic O, Millar AH, Vermeulen M (2024) Characterization of DNA methylation reader proteins in Arabidopsis thaliana. Genome Research 34:2229-2243. http://doi.org/10.1101/gr.279379.124
He XJ, Hsu YF, Zhu S, Liu HL, Pontes O, Zhu J, Cui X, Wang CS, Zhu JK (2009) A conserved transcriptional regulator is required for RNA-directed DNA methylation and plant development. Genes Dev 23:2717-2722. http://doi.org/10.1101/gad.1851809
Hu T, Li X, Du L, Manuela D, Xu M (2023) LEAFY and APETALA1 down-regulate ZINC FINGER PROTEIN 1 and 8 to release their repression on class B and C floral homeotic genes. Proceedings of the National Academy of Sciences 120:e2221181120. http://doi.org/doi:10.1073/pnas.2221181120
Peng J, Zhang Q, Tang LP, Xu BJ, Laux T, Zhang XS, Su YH (2025) LEC2 induces somatic cell reprogramming through epigenetic activation of plant cell totipotency regulators. Nature Communications 16:4185. http://doi.org/10.1038/s41467-025-59335-8
Wu Z, Xue Y, Wang S, Shih Y-H, Zhong Z, Feng S, Draper J, Lu A, Hoeke CA, Sha J, Li L, Wohlschlegel J, Wu K, Jacobsen SE (2025) REM transcription factors and GDE1 shape the DNA methylation landscape through the recruitment of RNA polymerase IV transcription complexes. Nature Cell Biology 27:1136-1147. http://doi.org/10.1038/s41556-025-01691-0
Xu G, Chen Y, Wang F, Li E, Law JA (2025) Transcription factors instruct DNA methylation patterns in plant reproductive tissues. bioRxiv 2025.2002.2021.639562. http://doi.org/10.1101/2025.02.21.639562

### Sheet: Supplementary Table 2C
Back to index
Supplementary Table 2C | The mRNA levels* of methyltransferase genes across fruit ripening stages of black raspberry.
Ro ID	Gene Symbol	ST1	ST2	ST3	ST4	ST5
Ro02_G03106	RoMET1-1	840.235	696.863	242.579	196.783	183.083
Ro05_G01827	RoMET1-2	112.193	20.1931	11.6467	6.15595	8.86282
Ro04_G08861	RoMET1-3	241.068	124.073	31.6681	11.9977	7.05078
Ro03_G32148	RoMET1-4	7.33842	3.03779	0.778403	1.20981	1.30565
Ro05_G15551	RoMET1-5	453.521	230.547	401.528	367.972	91.8931
Ro01_G01293	RoMET1-6	574.981	487.815	653.27	465.898	140.279
Ro04_G08855	RoCMT3-1	360.767	4.61839	4.21285	2.47307	1.90672
Ro01_G05058	RoCMT3-2	550.901	460.09	230.974	134.708	71.6841
Ro06_G03736	RoCMT3-3	367.866	331.786	278.653	265.621	221.908
Ro04_G00341	RoCMT3-4	166.323	192.179	275.041	194.269	6.50822
Ro04_G17927	RoCMT3-5	106.019	105.011	130.511	92.927	5.93213
Ro05_G24920	RoCMT2	110.457	106.361	269.822	307.59	43.3073
Ro04_G19336	RoDRM2	489.716	241.629	108.396	127.229	145.775
* DESeq2 normalized count.

### Sheet: Supplementary Table 2D
Back to index
Supplementary Table 2D | The mRNA levels* of RdDM pathway genes across fruit ripening stages of black raspberry.
Ro ID	Gene Symbol	ST1	ST2	ST3	ST4	ST5
Ro04_G18058	RoNRPE9B	131.776	133.076	88.4166	85.0803	129.987
Ro05_G14857	RoNRPD1	833.702	142.623	38.9265	27.939	26.4394
Ro07_G17282	RoNRPE1	1298.22	766.455	417.615	342.713	346.891
Ro03_G10146	RoNRPE2	272.923	214.206	79.1017	42.2024	45.651
Ro01_G29567	RoNRPE4	3226.52	12551.8	15200.5	16300.1	15448.2
Ro06_G23241	RoNRPE5	364.346	635.58	541.827	487.929	493.335
Ro02_G04571	RoDCL3-1	1017.29	1058.83	805.562	683.456	853.835
Ro02_G19685	RoDCL3-2	5.69123	8.62952	5.68246	3.31524	7.34624
Ro03_G26924	RoAGO4-1	1280.36	581.91	247.049	180.848	120.312
Ro07_G13592	RoAGO4-2	21.211	3.8743	1.2431	1.26325	4.78669
Ro03_G14302	RoAGO4-3	1590.74	967.095	656.738	597.574	504.68
Ro07_G16589	RoKTF1	1356.23	1582.6	1383.64	1693.05	1143.13
Ro05_G12136	RoRDR2	682.662	462.666	224.848	214.094	158.419
Ro02_G01597	RoRDR6	358.285	524.483	407.361	358.02	323.842
Ro06_G06676	AGO6-1	1455.57	704.848	275.316	250.455	204.519
Ro06_G28606	AGO6-2	95.227	47.5049	53.0214	64.9346	88.2464
Ro06_G06694	AGO6-3	28.4646	25.9211	20.389	28.7812	31.0092
* DESeq2 normalized count.

### Sheet: Supplementary Table 2E
Back to index
Supplementary Table 2E | The mRNA levels of histone variant genes across fruit ripening stages of black raspberry.
Ro ID	Gene Symbol	ST1	ST2	ST3	ST4	ST5
Ro02_G03984	H1.1	1727.95	1951.15	2036.4	2791.9	1847.86
Ro06_G18525	H2A.W.6	162.032	195.978	381.367	212.169	33.1159
Ro06_G06164	H2A.W.12	931.29	1159.69	1317.12	1163.04	1365.77
* DESeq2 normalized count.

### Sheet: Supplementary Table 2F
Back to index
Supplementary Table 2F | The mRNA levels* and clusetring group of chromatin remodeler genes across fruit ripening stages of black raspberry.
Ro ID	At Homolog	At Name	Family	Group	ST1	ST2	ST3	ST4	ST5	Reference
Ro01_G01022	AT5G66750	DDM1	Snf2-like	I	195.25	108.57	42.05	16.58	1.64	Hu et al. 2013
Ro01_G17923	AT3G42670	CLSY1	Rad54-like	I	923.26	679	218.52	143.71	101.79	Hu et al. 2013
Ro01_G23103	AT5G63950	CHR24-1	SSO1653-like	I	561.48	567.25	560.56	466.93	303.68	Hu et al. 2013
Ro02_G08802	AT5G07810	CHR14-2	Distant	I	5.14	3.53	3.42	0	3.28	Hu et al. 2013
Ro02_G15453	AT2G16390	DRD1-1	Rad54-like	I	90.08	0.68	0	0	0	Hu et al. 2013
Ro02_G22010	AT3G06400	CHR11	Snf2-like	I	47.19	26.89	24.67	17.2	14.99	Hu et al. 2013
Ro04_G12453	AT5G43530	RAD5B	Rad5/16-like	I	362.87	227.19	304.38	143.02	15.29	Hu et al. 2013
Ro04_G23448	AT1G50410	FRG2	Rad5/16-like	I	686.83	622.83	557.49	629.26	671.84	Hu et al. 2013
Ro04_G36335	AT1G48310	CHA18-1	Distant	I	231.1	34.8	11.23	11.52	8.43	Hu et al. 2013
Ro04_G36336	AT1G48310	CHA18-2	Distant	I	300.36	221.3	83.42	89.5	55.87	Hu et al. 2013
Ro05_G03302	AT5G07810	CHR14-1	Distant	I	3031.73	2162.74	2065.96	2149.24	2608.4	Hu et al. 2013
Ro05_G07270	AT5G63950	CHR24-2	SSO1653-like	I	253.68	174.34	136.31	123.6	169.52	Hu et al. 2013
Ro06_G06735	AT1G05120	ATRAD16	Rad5/16-like	I	318.93	424.48	260.98	193.91	212.52	Hu et al. 2013
Ro06_G09183	AT5G44800	PKR1-1	Snf2-like	I	351.13	372.96	63.17	76.04	29.2	Hu et al. 2013
Ro06_G20741	AT1G03750	CHR9	SSO1653-like	I	303.31	341.95	227.34	193.32	173.22	Hu et al. 2013
Ro07_G16742	AT2G44980	ASG3	Snf2-like	I	159.83	145.6	117.29	95.35	71.41	Hu et al. 2013
Ro01_G01123	AT4G36280	MORC2	MORC	II-1	226.21	326.05	748.65	834.81	1086.12	Li et al. 2023
Ro02_G02463	AT2G25170	PICKLE	Snf2-like	II-1	3227.89	4592.58	22210.8	30459.9	23440	Hu et al. 2013
Ro02_G13778	AT2G18760	CHR8	SSO1653-like	II-1	513.36	601.36	631.39	668.1	804.83	Hu et al. 2013
Ro02_G16181	AT2G16390	DRD1-2	Rad54-like	II-1	843.94	1341.38	1257.49	1559.7	2894.37	Hu et al. 2013
Ro03_G05853	AT5G44800	PKR1-2	Snf2-like	II-1	1909.49	3024.37	4093.73	4773.55	4419.39	Hu et al. 2013
Ro03_G08127	AT3G54280	ATBTAF1	SSO1653-like	II-1	1896.02	2067.24	2137.25	2241.51	2554.71	Hu et al. 2013
Ro03_G18937	AT2G13370	CHR5	Snf2-like	II-1	1598.34	1738.78	2470.62	2764.3	3525.03	Hu et al. 2013
Ro03_G23264	AT3G12810	PIE1	Swr1-like	II-1	1328.62	1545.08	1887.62	2205.25	2789.36	Hu et al. 2013
Ro03_G33130	AT1G61140	FRG4	Rad5/16-like	II-1	1619.66	1870.84	3074.61	4274.15	4074.39	Hu et al. 2013
Ro04_G00455	AT2G02090	ETL1	Swr1-like	II-1	763.44	763.74	795.96	777.82	979.66	Hu et al. 2013
Ro04_G06362	AT2G28290	SYD	Snf2-like	II-1	8320.62	11957.4	14756.9	18285.9	22606.2	Hu et al. 2013
Ro04_G06398	AT5G18620	CHR17	Snf2-like	II-1	2655.78	3120.64	3676.32	4041.18	3871.68	Hu et al. 2013
Ro04_G17671	AT3G06010	MINU1	Snf2-like	II-1	542.75	585.82	567.69	590.81	734.02	Hu et al. 2013
Ro06_G09817	AT1G19100	MORC6-2	MORC	II-1	281.15	356.4	303.47	407.42	490.18	Li et al. 2023
Ro06_G11338	AT1G08600	ATRX	Rad54-like	II-1	545.19	704.41	797.64	801.29	973.51	Hu et al. 2013
Ro06_G23396	AT3G57300	INO80	Swr1-like	II-1	1774.53	1847.11	1994.55	2182.38	2442.68	Hu et al. 2013
Ro06_G23722	AT1G19100	MORC6-1	MORC	II-1	976.89	1120.59	1435	1783.94	1703.06	Li et al. 2023
Ro07_G04333	AT2G46020	AtBRM	Snf2-like	II-1	2531.9	2611.03	2576.92	2852.48	3739.33	Hu et al. 2013
Ro07_G04665	AT2G40770	CHR36	Rad5/16-like	II-1	571.84	836.72	1073.7	1302.66	1641.02	Hu et al. 2013
Ro02_G20770	AT3G19210	RAD54	Rad54-like	II-2	140.57	183.12	258.86	231.16	30.06	Hu et al. 2013
Ro03_G07425	AT1G08060	MOM1	MOM	II-2	1085.1	1079.09	1301.59	1548.15	1213.8	Li et al. 2023
Ro04_G23129	AT5G50780	MORC4-1	MORC	II-2	140.51	135.87	481.22	826.89	460.37	Li et al. 2023
Ro05_G07278	AT1G05490	CLSY3	Rad54-like	II-2	839.35	5855.74	6620.33	6410.58	5825.75	Hu et al. 2013
Ro05_G20462	AT5G05130	CHR22	Rad5/16-like	II-2	315.03	710.99	793.53	785.11	764.97	Hu et al. 2013
Ro06_G03866	AT5G22750	RAD5A	Rad5/16-like	II-2	174.33	210.01	283.56	250.41	222.55	Hu et al. 2013
Ro04_G08913	AT1G48310	CHA18-3	Distant	II-3	464.33	528.48	478.05	453.92	539.73	Hu et al. 2013
Ro05_G01891	AT5G50780	MORC4-2	MORC	II-3	405.72	415.93	412.26	383.53	458.46	Li et al. 2023
Ro07_G09559	AT3G54460	CHR39	Rad5/16-like	II-3	686.73	868.84	585.12	625.24	731.91	Hu et al. 2013
* DESeq2 normalized count.
Reference
Hu Y, Zhu N, Wang X, Yi Q, Zhu D, Lai Y, Zhao Y (2013) Analysis of rice Snf2 family proteins and their potential roles in epigenetic regulation. Plant Physiology and Biochemistry 70:33-42. http://doi.org/https://doi.org/10.1016/j.plaphy.2013.05.001
Li Z, Wang M, Zhong Z, Gallego-Bartolomé J, Feng S, Jami-Alahmadi Y, Wang X, Wohlschlegel J, Bischof S, Long JA, Jacobsen SE (2023) The MOM1 complex recruits the RdDM machinery via MORC6 to establish de novo DNA methylation. Nature Communications 14:4135. http://doi.org/10.1038/s41467-023-39751-4
