## Supplementary Table 3 for "Multi-Omics analyses reveal dynamic interactions between DNA methylation and transcriptional regulation during black raspberry ripening"

### Sheet: Index
Supplementary Table 3 | The Gene Ontology (GO) analysis results for up- or down-regulated genes between adjacent stages.

### Sheet: Heat map
Back to index	* GO cutoff FDR < 0.05
		ST1 to ST2		ST2 to ST3		ST3 to ST4		ST4 to ST5
Category	GO terms	mRNA up	mRNA down	mRNA up	mRNA down	mRNA up	mRNA down	mRNA up	mRNA down
Carbohydrate Related	glycolytic process			3.01926
	carbohydrate metabolic process		4.82866						2.38584
Catalytic Activity	negative regulation of catalytic activity		2.4628	7.82615
Cell Cycle	regulation of cyclin-dependent protein serine/threonine kinase activity		4.05436
	mitotic cell cycle phase transition		3.80108
	DNA replication initiation								7.90592
	mitotic DNA replication initiation								2.92341
	DNA duplex unwinding								2.38584
	cell division								2.38584
	DNA unwinding involved in DNA replication								1.95404
	male meiosis II		1.69916
	mitotic chromosome condensation								2.94841
	DNA replication checkpoint signaling								1.48538
	pre-replicative complex assembly involved in nuclear cell cycle DNA replication								1.48538
	meiotic chromosome condensation								1.48538
Cell Wall Related	cellulose biosynthetic process	1.85691
	plant-type secondary cell wall biogenesis		5.28265
	arabinan catabolic process		1.54552
	xylan biosynthetic process		1.48533
	glucuronoxylan biosynthetic process		1.74007
Cytoskeleton	microtubule-based movement		10.9132						4.99608
Development	developmental process				3.26589
	abaxial cell fate specification				2.6205
	microtubule-based process				1.61126
DNA Metabolic Process	DNA biosynthetic process								1.97631
DNA Repair	double-strand break repair via homologous recombination								3.32067
	double-strand break repair via break-induced replication								2.30936
	interstrand cross-link repair								1.33941
Energy Related	coenzyme A metabolic process			5.61436
	mitochondrion organization				2.71421
Epigenetics	methylation								1.6955
	chromatin silencing								1.33941
	histone H3-K4 demethylation, trimethyl-H3-K4-specific					1.6649
	histone H3-K36 demethylation					1.54062
	C-5 methylation of cytosine								1.95404
Hormone Related	brassinosteroid homeostasis		1.58966
	brassinosteroid biosynthetic process		1.49264
	auxin polar transport		1.35241
	auxin-activated signaling pathway		8.22845		3.03255
	abscisic acid-activated signaling pathway			5.31787
	intracellular auxin transport			2.15624
Lipid Related	lipid metabolic process	2.27186
	sterol metabolic process		1.5636
	sterol biosynthetic process			7.32182
	fatty acid biosynthetic process			6.37636
Organic Substance Metabolic	lignin catabolic process		3.80108
Photosynthesis	chlorophyll biosynthetic process		1.70865
	photosynthetic electron transport in photosystem I		1.35241
	photosynthesis, light harvesting in photosystem I		9.22375		9.0582
	photosynthesis		4.97401		7.33599
	photorespiration				2.13139
	NADH dehydrogenase complex (plastoquinone) assembly		1.69916
	formaldehyde catabolic process					2.15119
Protein Modification Process	protein complex oligomerization	5.33135
	protein-chromophore linkage		2.5755		4.84616
	dephosphorylation			1.70352
	protein phosphorylation		1.79735		2.6139				2.38584
Response To Stimulus	response to hydrogen peroxide	5.74734
	response to heat	5.44987
	response to salt stress	2.90696
	cellular response to heat	2.24502
	response to oxidative stress		1.61895
	systemic acquired resistance		1.58966
	response to biotic stimulus		2.39018	6.80686
	response to light stimulus		6.68686		9.60968
	defense response			6.308
	trehalose biosynthetic process			1.70352
	xenobiotic detoxification by transmembrane export across the plasma membrane				4.31762
RNA Modification	RNA modification				29.0078
	cytidine to uridine editing				3.3285
	chloroplast RNA modification				3.10252
	mitochondrial mRNA modification				2.6205
RNA Processing	rRNA processing				6.82916		1.46544
	maturation of 5.8S rRNA from tricistronic rRNA transcript (SSU-rRNA, 5.8S rRNA, LSU-rRNA)				3.3285
Salvage & Protection	protein folding	4.91058
	flavonoid biosynthetic process			3.9426
	hydrogen peroxide catabolic process		3.33013
	cellular oxidant detoxification		2.48998
	DNA repair								1.6955
Transcription	positive regulation of transcription, DNA-templated		1.61895
	regulation of transcription by RNA polymerase II		1.4688
	regulation of transcription, DNA-templated		14.8151	3.63831	10.9175
	DNA-templated transcription, termination				1.9189
Translation	plastid translation		1.5636
Transport	zinc ion transmembrane transport	1.31045
	amino acid transport		1.5636
	water transport	2.24502					1.46544
	transmembrane transport	5.51217	9.22375	1.70352	6.86363				1.48538
	dipeptide transmembrane transport				3.67459
	tripeptide transport				3.67459

### Sheet: ST1toST2 up-regulated
Back to index	* GO cutoff FDR < 0.05
GO ID	Gene # Detected	Gene # in GO Term	FDR	GO Term	Detected Gene List
GO:0042542	11	19	1.78919e-06	response to hydrogen peroxide	Ro01_G05347,Ro02_G04522,Ro03_G19186,Ro03_G19189,Ro03_G31940,Ro05_G30493,Ro06_G03886,Ro06_G15494,Ro06_G21350,Ro07_G07797,Ro07_G07799
GO:0055085	63	514	3.0749e-06	transmembrane transport	Ro01_G01124,Ro01_G01306,Ro01_G05160,Ro01_G17057,Ro01_G29541,Ro01_G30232,Ro02_G01328,Ro02_G05391,Ro02_G05398,Ro02_G12808,Ro02_G15104,Ro02_G22755,Ro02_G35306,Ro02_G35363,Ro03_G02162,Ro03_G05325,Ro03_G06088,Ro03_G06220,Ro03_G06255,Ro03_G13393,Ro03_G31940,Ro03_G32218,Ro04_G00133,Ro04_G02810,Ro04_G07203,Ro04_G17017,Ro04_G17666,Ro04_G36770,Ro05_G03627,Ro05_G16443,Ro05_G16451,Ro05_G18438,Ro05_G18626,Ro0…
GO:0009408	14	37	3.54917e-06	response to heat	Ro01_G05347,Ro01_G07700,Ro02_G04522,Ro03_G19186,Ro03_G19189,Ro04_G07214,Ro04_G17511,Ro06_G03886,Ro06_G15494,Ro06_G21350,Ro07_G07797,Ro07_G07799,Ro07_G09053,Ro07_G26436
GO:0051259	9	14	4.66289e-06	protein complex oligomerization	Ro01_G05347,Ro02_G04522,Ro03_G19186,Ro03_G19189,Ro06_G03886,Ro06_G15494,Ro06_G21350,Ro07_G07797,Ro07_G07799
GO:0006457	25	127	1.22863e-05	protein folding	Ro01_G05347,Ro02_G04522,Ro02_G25455,Ro02_G27070,Ro02_G35420,Ro02_G35513,Ro03_G14113,Ro03_G14652,Ro03_G18193,Ro03_G19186,Ro03_G19189,Ro05_G11470,Ro05_G27635,Ro06_G03886,Ro06_G15494,Ro06_G15524,Ro06_G21350,Ro07_G07797,Ro07_G07799,Ro07_G14010,Ro07_G14011,Ro07_G26436,Ro07_G33294,Ro07_G33339,Ro07_G34579
GO:0009651	14	59	0.00123891	response to salt stress	Ro01_G05347,Ro01_G29665,Ro02_G04522,Ro02_G07054,Ro03_G19186,Ro03_G19189,Ro03_G31940,Ro04_G17511,Ro06_G03886,Ro06_G15494,Ro06_G21350,Ro07_G07797,Ro07_G07799,Ro07_G26821
GO:0006629	19	114	0.00534735	lipid metabolic process	Ro01_G02958,Ro01_G16887,Ro01_G29752,Ro02_G00481,Ro02_G02213,Ro02_G04484,Ro02_G13749,Ro03_G06276,Ro03_G10209,Ro04_G36908,Ro05_G03344,Ro05_G21824,Ro06_G06670,Ro06_G09225,Ro06_G13157,Ro06_G13175,Ro06_G26539,Ro06_G28025,Ro07_G18704
GO:0006833	7	17	0.00568825	water transport	Ro02_G35306,Ro03_G02057,Ro06_G06738,Ro06_G12363,Ro06_G23172,Ro06_G29051,Ro07_G34570
GO:0034605	8	23	0.00568825	cellular response to heat	Ro01_G02920,Ro02_G02468,Ro02_G04033,Ro02_G04492,Ro02_G35420,Ro05_G03326,Ro06_G18325,Ro07_G14010
GO:0030244	9	33	0.0139023	cellulose biosynthetic process	Ro02_G01615,Ro03_G14687,Ro04_G17511,Ro04_G36860,Ro04_G36864,Ro05_G13808,Ro05_G30568,Ro06_G06720,Ro06_G26813
GO:0071577	6	17	0.0489275	zinc ion transmembrane transport	Ro02_G04478,Ro03_G15825,Ro03_G19210,Ro06_G08421,Ro06_G09086,Ro06_G09090

### Sheet: ST1toST2 down-regulated
Back to index	* GO cutoff FDR < 0.05
GO ID	Gene # Detected	Gene # in GO Term	FDR	GO Term	Detected Gene List
GO:0006355	180	819	1.53075e-15	regulation of DNA-templated transcription	Ro01_G00839,Ro01_G00984,Ro01_G01040,Ro01_G01052,Ro01_G01140,Ro01_G01153,Ro01_G01288,Ro01_G02980,Ro01_G03029,Ro01_G04239,Ro01_G04274,Ro01_G04280,Ro01_G07631,Ro01_G07738,Ro01_G11207,Ro01_G11672,Ro01_G15237,Ro01_G17464,Ro01_G18519,Ro01_G19809,Ro01_G23884,Ro01_G23890,Ro01_G26083,Ro01_G26782,Ro01_G27756,Ro01_G30263,Ro02_G00571,Ro02_G00676,Ro02_G01376,Ro02_G01417,Ro02_G01555,Ro02_G01588,Ro02_G01596,Ro0…
GO:0007018	34	70	1.22127e-11	microtubule-based movement	Ro01_G01151,Ro01_G03050,Ro01_G04136,Ro01_G15236,Ro02_G00471,Ro02_G01384,Ro02_G01385,Ro02_G34910,Ro02_G35736,Ro03_G02100,Ro03_G06984,Ro03_G08121,Ro03_G10527,Ro03_G14646,Ro03_G17975,Ro03_G32658,Ro04_G12756,Ro04_G15387,Ro04_G19325,Ro05_G01686,Ro05_G03418,Ro05_G04581,Ro05_G04584,Ro05_G11935,Ro05_G14266,Ro05_G16299,Ro05_G24559,Ro06_G06122,Ro06_G06173,Ro06_G15307,Ro06_G15507,Ro06_G19743,Ro06_G23828,Ro0…
GO:0009768	14	15	5.97374e-10	photosynthesis, light harvesting in photosystem I	Ro01_G11269,Ro01_G29601,Ro02_G34905,Ro03_G13424,Ro03_G15685,Ro03_G22595,Ro04_G07134,Ro05_G03264,Ro06_G09967,Ro06_G14405,Ro06_G17315,Ro06_G28525,Ro07_G07846,Ro07_G17114
GO:0055085	114	514	5.97374e-10	transmembrane transport	Ro01_G01261,Ro01_G07641,Ro01_G13338,Ro01_G21053,Ro01_G29819,Ro01_G30436,Ro02_G01406,Ro02_G01427,Ro02_G01487,Ro02_G01607,Ro02_G01650,Ro02_G02223,Ro02_G02302,Ro02_G02399,Ro02_G03089,Ro02_G08741,Ro02_G08812,Ro02_G08823,Ro02_G10396,Ro02_G10452,Ro02_G18398,Ro02_G20855,Ro02_G23516,Ro02_G24795,Ro02_G34894,Ro03_G02137,Ro03_G02146,Ro03_G06065,Ro03_G06256,Ro03_G08066,Ro03_G10022,Ro03_G10761,Ro03_G12826,Ro0…
GO:0009734	45	136	5.9095e-09	auxin-activated signaling pathway	Ro01_G01261,Ro01_G02960,Ro01_G03029,Ro01_G07738,Ro01_G29571,Ro02_G01406,Ro02_G01487,Ro02_G04000,Ro02_G04003,Ro02_G04040,Ro02_G04530,Ro02_G08812,Ro02_G08823,Ro02_G09597,Ro02_G09612,Ro02_G15095,Ro02_G18398,Ro02_G34894,Ro03_G06544,Ro03_G07444,Ro03_G16399,Ro03_G24836,Ro04_G02527,Ro04_G02644,Ro04_G16693,Ro04_G36170,Ro04_G36293,Ro05_G01688,Ro05_G03429,Ro05_G07339,Ro05_G31110,Ro05_G31116,Ro06_G00919,Ro0…
GO:0009416	23	49	2.05654e-07	response to light stimulus	Ro01_G11269,Ro01_G15750,Ro01_G29601,Ro02_G00603,Ro02_G00648,Ro02_G13789,Ro02_G19271,Ro02_G34905,Ro02_G34981,Ro03_G13424,Ro03_G15668,Ro03_G15685,Ro03_G16027,Ro03_G22595,Ro04_G07134,Ro05_G03264,Ro06_G09967,Ro06_G14405,Ro06_G14800,Ro06_G17315,Ro06_G28525,Ro07_G07846,Ro07_G21922
GO:0009834	15	26	5.21618e-06	plant-type secondary cell wall biogenesis	Ro01_G03013,Ro01_G04140,Ro01_G04146,Ro02_G00613,Ro02_G02302,Ro03_G07488,Ro03_G13414,Ro04_G07128,Ro04_G08864,Ro05_G01751,Ro05_G19981,Ro05_G24330,Ro06_G11604,Ro06_G15221,Ro06_G18833
GO:0015979	24	63	1.06168e-05	photosynthesis	Ro01_G02966,Ro01_G07985,Ro01_G24594,Ro02_G04537,Ro02_G07004,Ro02_G35331,Ro02_G36018,Ro03_G05209,Ro03_G10895,Ro03_G16023,Ro03_G24832,Ro04_G14557,Ro04_G16984,Ro04_G22244,Ro04_G37037,Ro06_G02834,Ro06_G09221,Ro06_G12394,Ro06_G15269,Ro06_G20952,Ro07_G18155,Ro07_G18775,Ro07_G18777,Ro07_G21207
GO:0005975	65	291	1.48367e-05	carbohydrate metabolic process	Ro01_G00902,Ro01_G01059,Ro01_G02983,Ro01_G03022,Ro01_G07721,Ro01_G10367,Ro01_G29470,Ro01_G29648,Ro02_G01476,Ro02_G02376,Ro02_G02377,Ro02_G08025,Ro02_G08807,Ro02_G14236,Ro02_G18386,Ro02_G25332,Ro02_G35039,Ro02_G35289,Ro02_G35945,Ro03_G05742,Ro03_G10142,Ro03_G10564,Ro03_G13482,Ro03_G17434,Ro03_G18874,Ro03_G18875,Ro03_G22611,Ro03_G31782,Ro03_G32075,Ro03_G32204,Ro03_G32207,Ro04_G00201,Ro04_G00304,Ro0…
GO:0000079	16	35	8.82353e-05	regulation of cyclin-dependent protein serine/threonine kinase activity	Ro02_G01483,Ro02_G05488,Ro02_G12684,Ro02_G14787,Ro02_G25706,Ro03_G05899,Ro03_G15829,Ro03_G25483,Ro03_G25488,Ro04_G00239,Ro04_G00363,Ro05_G09387,Ro06_G16853,Ro06_G28627,Ro06_G28633,Ro07_G17390
GO:0044772	13	25	0.000158094	mitotic cell cycle phase transition	Ro02_G01483,Ro02_G05488,Ro02_G12684,Ro02_G14787,Ro03_G05899,Ro03_G15829,Ro03_G25483,Ro03_G25488,Ro04_G00239,Ro04_G00363,Ro05_G09387,Ro06_G16853,Ro06_G28633
GO:0046274	18	45	0.000158094	lignin catabolic process	Ro01_G01056,Ro01_G12265,Ro02_G10113,Ro02_G12616,Ro02_G20701,Ro02_G35815,Ro03_G02106,Ro03_G06222,Ro03_G12826,Ro03_G31904,Ro04_G12625,Ro06_G06098,Ro06_G06101,Ro06_G09852,Ro06_G14436,Ro06_G28829,Ro07_G08974,Ro07_G34591
GO:0042744	22	67	0.000467591	hydrogen peroxide catabolic process	Ro01_G01228,Ro01_G04208,Ro01_G23308,Ro01_G29653,Ro01_G29861,Ro02_G00793,Ro02_G15253,Ro03_G05195,Ro03_G10600,Ro03_G26352,Ro03_G31917,Ro04_G02583,Ro04_G18266,Ro05_G31349,Ro06_G03794,Ro06_G06778,Ro06_G08358,Ro06_G11578,Ro06_G11617,Ro06_G28070,Ro07_G09503,Ro07_G34595
GO:0018298	17	49	0.00265769	protein-chromophore linkage	Ro01_G11269,Ro01_G29601,Ro02_G15139,Ro02_G34905,Ro03_G13424,Ro03_G15685,Ro03_G22595,Ro04_G00254,Ro04_G07134,Ro05_G03264,Ro05_G09362,Ro06_G09967,Ro06_G14405,Ro06_G17315,Ro06_G28525,Ro07_G07846,Ro07_G17114
GO:0098869	33	137	0.0032361	cellular oxidant detoxification	Ro01_G01228,Ro01_G03039,Ro01_G03041,Ro01_G04208,Ro01_G23308,Ro01_G29653,Ro01_G29861,Ro02_G00793,Ro02_G05417,Ro02_G10460,Ro02_G15253,Ro03_G05195,Ro03_G10600,Ro03_G26352,Ro03_G31917,Ro04_G02583,Ro04_G06401,Ro04_G18266,Ro05_G01806,Ro05_G03331,Ro05_G16791,Ro05_G31349,Ro06_G03794,Ro06_G06778,Ro06_G08358,Ro06_G11578,Ro06_G11617,Ro06_G14202,Ro06_G23690,Ro06_G28070,Ro06_G29139,Ro07_G09503,Ro07_G34595
GO:0043086	23	81	0.00344511	negative regulation of catalytic activity	Ro01_G10481,Ro01_G29649,Ro02_G00680,Ro02_G01340,Ro02_G01368,Ro02_G01384,Ro03_G16045,Ro04_G00291,Ro04_G19721,Ro04_G23794,Ro04_G36387,Ro04_G36389,Ro04_G36397,Ro05_G14146,Ro05_G16074,Ro05_G21142,Ro06_G05644,Ro06_G11086,Ro06_G18558,Ro07_G04754,Ro07_G09458,Ro07_G26526,Ro07_G27491
GO:0009607	18	56	0.0040721	response to biotic stimulus	Ro01_G01191,Ro02_G01384,Ro02_G01385,Ro02_G08049,Ro02_G09659,Ro02_G35907,Ro03_G16045,Ro04_G21723,Ro04_G23794,Ro04_G36387,Ro04_G36389,Ro04_G36397,Ro05_G20580,Ro05_G31131,Ro06_G11620,Ro06_G29317,Ro07_G17118,Ro07_G20223
GO:0006468	163	1091	0.0159461	protein phosphorylation	Ro01_G00827,Ro01_G03002,Ro01_G04158,Ro01_G05101,Ro01_G07609,Ro01_G07636,Ro01_G10324,Ro01_G10778,Ro01_G11183,Ro01_G17922,Ro01_G21509,Ro01_G29601,Ro01_G29973,Ro01_G30419,Ro02_G00572,Ro02_G00666,Ro02_G00677,Ro02_G01605,Ro02_G02219,Ro02_G04042,Ro02_G04049,Ro02_G04482,Ro02_G04557,Ro02_G04564,Ro02_G05439,Ro02_G09635,Ro02_G10131,Ro02_G15139,Ro02_G19692,Ro02_G20775,Ro02_G23480,Ro02_G26946,Ro02_G34810,Ro0…
GO:0010417	6	9	0.0181941	glucuronoxylan biosynthetic process	Ro01_G04146,Ro02_G02417,Ro03_G16935,Ro04_G08864,Ro06_G11604,Ro06_G24264
GO:0015995	10	24	0.0195593	chlorophyll biosynthetic process	Ro01_G07985,Ro03_G05209,Ro03_G10378,Ro03_G16023,Ro03_G23386,Ro04_G06352,Ro05_G01847,Ro07_G04717,Ro07_G04720,Ro07_G21207
GO:0007142	4	4	0.0199912	male meiosis II	Ro02_G13741,Ro04_G16727,Ro06_G11328,Ro06_G13343
GO:0010258	4	4	0.0199912	NADH dehydrogenase complex (plastoquinone) assembly	Ro03_G14516,Ro03_G16926,Ro03_G32374,Ro04_G00300
GO:0006979	24	99	0.0240464	response to oxidative stress	Ro01_G01228,Ro01_G04208,Ro01_G11189,Ro01_G23308,Ro01_G29653,Ro01_G29861,Ro02_G00793,Ro02_G15253,Ro03_G05195,Ro03_G10600,Ro03_G26352,Ro03_G31917,Ro04_G02583,Ro04_G18266,Ro05_G31349,Ro06_G03794,Ro06_G06778,Ro06_G08358,Ro06_G09866,Ro06_G11617,Ro06_G25194,Ro06_G28070,Ro07_G09503,Ro07_G34595
GO:0045893	23	93	0.0240464	positive regulation of DNA-templated transcription	Ro01_G00989,Ro01_G17465,Ro02_G00686,Ro02_G16205,Ro02_G18470,Ro02_G21897,Ro03_G10075,Ro03_G16027,Ro04_G00095,Ro04_G00128,Ro04_G19706,Ro05_G01751,Ro06_G06742,Ro06_G11306,Ro06_G15216,Ro06_G16323,Ro06_G25218,Ro06_G26515,Ro07_G06913,Ro07_G17381,Ro07_G20802,Ro07_G20803,Ro07_G26929
GO:0009627	8	17	0.0257241	systemic acquired resistance	Ro02_G10966,Ro02_G10967,Ro04_G00439,Ro04_G17509,Ro04_G17510,Ro04_G26480,Ro06_G09869,Ro07_G07791
GO:0010268	9	21	0.0257241	brassinosteroid homeostasis	Ro01_G01024,Ro02_G22062,Ro02_G26457,Ro02_G35277,Ro05_G07403,Ro06_G03898,Ro06_G08472,Ro07_G06577,Ro07_G07849
GO:0006865	14	45	0.0273146	amino acid transport	Ro01_G01261,Ro02_G01406,Ro02_G01487,Ro02_G08812,Ro02_G08823,Ro02_G18398,Ro02_G34894,Ro04_G02644,Ro04_G36170,Ro04_G36293,Ro06_G06097,Ro06_G14424,Ro06_G28983,Ro07_G07839
GO:0016125	14	45	0.0273146	sterol metabolic process	Ro01_G01024,Ro02_G00606,Ro02_G20785,Ro02_G22062,Ro02_G26457,Ro02_G35277,Ro03_G13444,Ro05_G07403,Ro06_G03898,Ro06_G08472,Ro07_G06577,Ro07_G07849,Ro07_G33367,Ro07_G33370
GO:0032544	6	10	0.0273146	plastid translation	Ro02_G07066,Ro03_G06535,Ro04_G00364,Ro06_G14421,Ro07_G16519,Ro07_G17645
GO:0031222	5	7	0.0284762	arabinan catabolic process	Ro02_G15884,Ro03_G13429,Ro04_G36385,Ro05_G09406,Ro05_G19126
GO:0016132	9	22	0.0321631	brassinosteroid biosynthetic process	Ro01_G01024,Ro02_G22062,Ro02_G26457,Ro02_G35277,Ro05_G07403,Ro06_G03898,Ro06_G08472,Ro07_G06577,Ro07_G07849
GO:0045492	7	14	0.0327094	xylan biosynthetic process	Ro01_G03013,Ro01_G04140,Ro02_G00613,Ro03_G13414,Ro04_G07128,Ro05_G19981,Ro05_G24330
GO:0006357	43	226	0.0339782	regulation of transcription by RNA polymerase II	Ro01_G00962,Ro01_G00989,Ro01_G02956,Ro01_G03060,Ro01_G05074,Ro01_G07682,Ro01_G07732,Ro01_G11169,Ro01_G18760,Ro02_G00592,Ro02_G00727,Ro02_G02317,Ro02_G04434,Ro02_G34940,Ro03_G06525,Ro03_G10075,Ro03_G10561,Ro03_G16931,Ro03_G23220,Ro03_G25495,Ro03_G27077,Ro04_G00095,Ro04_G00128,Ro04_G02788,Ro04_G13291,Ro05_G03671,Ro05_G07336,Ro05_G11051,Ro05_G13831,Ro05_G21769,Ro06_G02847,Ro06_G05637,Ro06_G08300,Ro0…
GO:0009773	6	11	0.0444214	photosynthetic electron transport in photosystem I	Ro02_G24528,Ro03_G12074,Ro04_G36143,Ro05_G03267,Ro05_G14882,Ro06_G16670
GO:0009926	6	11	0.0444214	auxin polar transport	Ro03_G24836,Ro04_G00169,Ro04_G13972,Ro05_G03608,Ro06_G09214,Ro06_G20939

### Sheet: ST2toST3 up-regulated
Back to index	* GO cutoff FDR < 0.05
GO ID	Gene # Detected	Gene # in GO Term	FDR	GO Term	Detected Gene List
GO:0043086	26	81	1.49227e-08	negative regulation of catalytic activity	Ro01_G03066,Ro01_G29649,Ro01_G29650,Ro02_G01366,Ro02_G01368,Ro02_G01384,Ro03_G10556,Ro04_G00355,Ro04_G19911,Ro04_G36389,Ro04_G36394,Ro04_G36397,Ro04_G36398,Ro04_G36399,Ro04_G36400,Ro04_G36402,Ro04_G36403,Ro04_G36404,Ro04_G36405,Ro05_G16074,Ro05_G21142,Ro07_G04754,Ro07_G11499,Ro07_G12333,Ro07_G16496,Ro07_G18701
GO:0016126	17	37	4.76631e-08	sterol biosynthetic process	Ro01_G29611,Ro01_G29796,Ro02_G15124,Ro02_G35240,Ro02_G35245,Ro02_G35246,Ro02_G35247,Ro02_G36049,Ro02_G36051,Ro02_G36052,Ro02_G36053,Ro04_G27500,Ro05_G14861,Ro05_G31102,Ro06_G23404,Ro07_G11524,Ro07_G12622
GO:0009607	20	56	1.56005e-07	response to biotic stimulus	Ro01_G01308,Ro02_G01384,Ro02_G07048,Ro02_G08049,Ro03_G07500,Ro04_G00355,Ro04_G36389,Ro04_G36394,Ro04_G36397,Ro04_G36398,Ro04_G36399,Ro04_G36400,Ro04_G36402,Ro04_G36403,Ro04_G36404,Ro04_G36405,Ro05_G18635,Ro06_G11620,Ro07_G20223,Ro07_G34264
GO:0006633	26	98	4.20382e-07	fatty acid biosynthetic process	Ro01_G29529,Ro01_G30093,Ro01_G30095,Ro01_G30096,Ro02_G10948,Ro02_G22523,Ro02_G34990,Ro02_G35326,Ro03_G10673,Ro03_G32160,Ro03_G32233,Ro03_G32234,Ro04_G06366,Ro04_G12639,Ro04_G18032,Ro04_G36836,Ro05_G01687,Ro05_G08622,Ro05_G25925,Ro06_G08167,Ro06_G09263,Ro06_G09832,Ro06_G13056,Ro06_G19057,Ro06_G28597,Ro07_G33693
GO:0006952	44	243	4.92042e-07	defense response	Ro01_G01308,Ro01_G30237,Ro02_G01384,Ro02_G02232,Ro02_G07048,Ro02_G08045,Ro02_G08049,Ro02_G24687,Ro02_G36039,Ro03_G07500,Ro03_G18111,Ro03_G26645,Ro04_G00355,Ro04_G18641,Ro04_G20038,Ro04_G25635,Ro04_G27042,Ro04_G36329,Ro04_G36389,Ro04_G36394,Ro04_G36397,Ro04_G36398,Ro04_G36399,Ro04_G36400,Ro04_G36402,Ro04_G36403,Ro04_G36404,Ro04_G36405,Ro04_G36413,Ro05_G11046,Ro05_G13849,Ro05_G16309,Ro05_G18635,Ro0…
GO:0015936	7	7	2.43019e-06	coenzyme A metabolic process	Ro01_G29611,Ro02_G15124,Ro02_G35240,Ro02_G35245,Ro02_G35246,Ro02_G35247,Ro05_G31102
GO:0009738	16	45	4.80987e-06	abscisic acid-activated signaling pathway	Ro01_G13287,Ro02_G01384,Ro04_G00355,Ro04_G36389,Ro04_G36394,Ro04_G36397,Ro04_G36398,Ro04_G36399,Ro04_G36400,Ro04_G36402,Ro04_G36403,Ro04_G36404,Ro04_G36405,Ro07_G04754,Ro07_G18701,Ro07_G20223
GO:0009813	8	13	0.000114131	flavonoid biosynthetic process	Ro04_G24959,Ro04_G26206,Ro04_G36389,Ro04_G36397,Ro04_G36400,Ro04_G36402,Ro04_G36404,Ro07_G11984
GO:0006355	91	819	0.000229982	regulation of DNA-templated transcription	Ro01_G00995,Ro01_G03027,Ro01_G04143,Ro01_G05086,Ro01_G10806,Ro01_G11672,Ro01_G16891,Ro01_G24153,Ro01_G29551,Ro02_G00512,Ro02_G00778,Ro02_G01376,Ro02_G01555,Ro02_G02404,Ro02_G02407,Ro02_G02455,Ro02_G05470,Ro02_G13096,Ro02_G15900,Ro02_G20842,Ro02_G21636,Ro02_G26717,Ro02_G26719,Ro02_G26944,Ro02_G34878,Ro03_G05187,Ro03_G05304,Ro03_G06466,Ro03_G10184,Ro03_G10658,Ro03_G10889,Ro03_G13495,Ro03_G16035,Ro0…
GO:0006096	12	38	0.000956615	glycolytic process	Ro02_G25373,Ro03_G14645,Ro03_G17439,Ro04_G02759,Ro04_G13557,Ro05_G03430,Ro05_G26582,Ro06_G11020,Ro06_G29092,Ro06_G29093,Ro07_G06788,Ro07_G07870
GO:0080162	6	11	0.00697844	endoplasmic reticulum to cytosol auxin transport	Ro01_G01306,Ro04_G00144,Ro05_G31112,Ro05_G31113,Ro05_G31116,Ro06_G11007
GO:0005992	8	24	0.0197916	trehalose biosynthetic process	Ro01_G29873,Ro03_G10889,Ro04_G00245,Ro04_G27454,Ro05_G08619,Ro05_G09401,Ro06_G24984,Ro07_G12328
GO:0016311	22	138	0.0197916	dephosphorylation	Ro01_G12238,Ro01_G29620,Ro01_G29873,Ro02_G00621,Ro02_G00664,Ro02_G19672,Ro03_G05308,Ro04_G00245,Ro04_G02720,Ro04_G12766,Ro04_G27454,Ro04_G36223,Ro04_G36388,Ro05_G08619,Ro05_G09401,Ro05_G11457,Ro05_G30889,Ro06_G10991,Ro06_G14426,Ro06_G14904,Ro06_G24984,Ro07_G12328
GO:0055085	57	514	0.0197916	transmembrane transport	Ro01_G00983,Ro01_G01124,Ro01_G01261,Ro01_G01306,Ro01_G07653,Ro01_G13338,Ro01_G18224,Ro01_G29524,Ro01_G29541,Ro01_G29633,Ro02_G01328,Ro02_G01487,Ro02_G01613,Ro02_G03990,Ro02_G04497,Ro02_G05391,Ro02_G10421,Ro02_G12808,Ro02_G15104,Ro03_G02137,Ro03_G02162,Ro03_G05743,Ro03_G06088,Ro03_G06220,Ro03_G18185,Ro03_G32026,Ro03_G32365,Ro03_G32366,Ro04_G00144,Ro04_G13334,Ro04_G17666,Ro04_G19465,Ro04_G36223,Ro0…

### Sheet: ST2toST3 down-regulated
Back to index	* GO cutoff FDR < 0.05
GO ID	Gene # Detected	Gene # in GO Term	FDR	GO Term	Detected Gene List
GO:0009451	65	108	9.82227e-30	RNA modification	Ro01_G00874,Ro01_G00878,Ro01_G00951,Ro01_G01076,Ro01_G01106,Ro01_G07635,Ro01_G10746,Ro01_G19822,Ro01_G20310,Ro01_G21048,Ro01_G21301,Ro02_G04027,Ro02_G06608,Ro02_G09588,Ro02_G15477,Ro02_G19297,Ro02_G20772,Ro02_G34996,Ro03_G05750,Ro03_G06513,Ro03_G06552,Ro03_G06969,Ro03_G15813,Ro03_G20401,Ro03_G23268,Ro03_G32419,Ro03_G32420,Ro04_G00110,Ro04_G02565,Ro04_G12777,Ro04_G15147,Ro04_G18892,Ro04_G23342,Ro0…
GO:0006355	173	819	1.2091e-11	regulation of transcription, DNA-templated	Ro01_G01026,Ro01_G01148,Ro01_G01153,Ro01_G01288,Ro01_G01326,Ro01_G02980,Ro01_G03029,Ro01_G04133,Ro01_G04239,Ro01_G04274,Ro01_G07631,Ro01_G07738,Ro01_G10331,Ro01_G10340,Ro01_G11207,Ro01_G14731,Ro01_G17464,Ro01_G18519,Ro01_G24353,Ro01_G25760,Ro01_G26083,Ro01_G26782,Ro01_G27756,Ro01_G30263,Ro02_G00676,Ro02_G00697,Ro02_G01417,Ro02_G01584,Ro02_G01596,Ro02_G02294,Ro02_G02359,Ro02_G02393,Ro02_G02408,Ro0…
GO:0009416	27	49	2.45653e-10	response to light stimulus	Ro01_G11269,Ro02_G00603,Ro02_G01409,Ro02_G13789,Ro02_G19271,Ro02_G34905,Ro02_G34981,Ro03_G05247,Ro03_G10380,Ro03_G13424,Ro03_G15685,Ro03_G15817,Ro03_G17428,Ro03_G22595,Ro04_G07134,Ro05_G03264,Ro05_G13866,Ro06_G09967,Ro06_G11313,Ro06_G14405,Ro06_G16609,Ro06_G16654,Ro06_G17315,Ro06_G28525,Ro07_G07846,Ro07_G21921,Ro07_G21922
GO:0009768	14	15	8.74588e-10	photosynthesis, light harvesting in photosystem I	Ro01_G11269,Ro02_G34905,Ro03_G13424,Ro03_G15685,Ro03_G22595,Ro04_G07134,Ro05_G03264,Ro05_G13866,Ro06_G09967,Ro06_G14405,Ro06_G17315,Ro06_G28525,Ro07_G07846,Ro07_G17114
GO:0015979	28	63	4.61325e-08	photosynthesis	Ro01_G02966,Ro01_G07985,Ro01_G24594,Ro02_G04537,Ro02_G05385,Ro02_G35331,Ro02_G36018,Ro03_G10895,Ro03_G24831,Ro03_G24832,Ro04_G14557,Ro04_G16120,Ro04_G16984,Ro04_G18033,Ro04_G21599,Ro04_G21600,Ro04_G22244,Ro04_G23662,Ro05_G03254,Ro06_G09221,Ro06_G12394,Ro06_G15269,Ro06_G20952,Ro06_G29347,Ro07_G18155,Ro07_G18775,Ro07_G18777,Ro07_G33967
GO:0055085	110	514	1.36888e-07	transmembrane transport	Ro01_G10677,Ro01_G18515,Ro01_G21044,Ro01_G21053,Ro01_G25420,Ro01_G29819,Ro01_G30199,Ro02_G01427,Ro02_G01607,Ro02_G02302,Ro02_G03089,Ro02_G04526,Ro02_G08812,Ro02_G08823,Ro02_G10396,Ro02_G10452,Ro02_G17703,Ro02_G23516,Ro02_G24795,Ro02_G35306,Ro03_G02146,Ro03_G05741,Ro03_G06065,Ro03_G06216,Ro03_G06564,Ro03_G08146,Ro03_G13393,Ro03_G17038,Ro03_G23230,Ro03_G23231,Ro03_G24965,Ro03_G25247,Ro03_G26188,Ro0…
GO:0006364	34	92	1.48198e-07	rRNA processing	Ro01_G01043,Ro01_G01229,Ro01_G02943,Ro01_G03034,Ro01_G14716,Ro01_G25762,Ro01_G29883,Ro02_G00593,Ro02_G04090,Ro02_G09621,Ro03_G05422,Ro03_G13454,Ro03_G17417,Ro03_G18130,Ro03_G32735,Ro03_G32736,Ro03_G33026,Ro04_G00364,Ro04_G12656,Ro04_G36122,Ro05_G13924,Ro05_G16433,Ro05_G23270,Ro06_G04883,Ro06_G08332,Ro06_G08401,Ro06_G08453,Ro06_G21834,Ro06_G22440,Ro06_G28144,Ro07_G13261,Ro07_G20229,Ro07_G33295,Ro0…
GO:0018298	21	49	1.42509e-05	protein-chromophore linkage	Ro01_G11269,Ro02_G15139,Ro02_G34905,Ro03_G02116,Ro03_G13391,Ro03_G13424,Ro03_G15685,Ro03_G22595,Ro04_G07134,Ro04_G21599,Ro04_G21600,Ro05_G03264,Ro05_G09362,Ro05_G13866,Ro06_G09967,Ro06_G14405,Ro06_G17315,Ro06_G17332,Ro06_G28525,Ro07_G07846,Ro07_G17114
GO:1990961	19	44	4.81263e-05	xenobiotic detoxification by transmembrane export across the plasma membrane	Ro01_G10809,Ro01_G29848,Ro01_G29852,Ro03_G10587,Ro03_G10588,Ro03_G10591,Ro03_G33170,Ro04_G03201,Ro04_G36255,Ro04_G36257,Ro05_G14270,Ro05_G15593,Ro05_G15983,Ro06_G06754,Ro06_G20959,Ro06_G20963,Ro06_G26278,Ro07_G13992,Ro07_G33287
GO:0035442	11	18	0.000211549	dipeptide transmembrane transport	Ro02_G13746,Ro04_G36566,Ro05_G31461,Ro05_G31462,Ro05_G31467,Ro06_G09876,Ro07_G04724,Ro07_G07788,Ro07_G34323,Ro07_G34325,Ro07_G34330
GO:0042939	11	18	0.000211549	tripeptide transport	Ro02_G13746,Ro04_G36566,Ro05_G31461,Ro05_G31462,Ro05_G31467,Ro06_G09876,Ro07_G04724,Ro07_G07788,Ro07_G34323,Ro07_G34325,Ro07_G34330
GO:0000466	7	8	0.000469352	maturation of 5.8S rRNA from tricistronic rRNA transcript (SSU-rRNA, 5.8S rRNA, LSU-rRNA)	Ro01_G20317,Ro02_G10107,Ro02_G35922,Ro03_G04956,Ro03_G24716,Ro05_G07397,Ro06_G06676
GO:0016554	7	8	0.000469352	cytidine to uridine editing	Ro01_G22724,Ro03_G10024,Ro03_G22602,Ro04_G12736,Ro04_G36578,Ro05_G30490,Ro06_G20256
GO:0032502	18	47	0.000542142	developmental process	Ro01_G02980,Ro01_G04274,Ro02_G04411,Ro02_G10135,Ro02_G35060,Ro03_G10876,Ro03_G15312,Ro03_G15862,Ro03_G17990,Ro03_G20730,Ro05_G19039,Ro06_G00922,Ro06_G03830,Ro06_G28820,Ro07_G09041,Ro07_G09056,Ro07_G11386,Ro07_G18792
GO:1900865	8	11	0.000789733	chloroplast RNA modification	Ro03_G20726,Ro03_G22602,Ro04_G00064,Ro04_G15156,Ro05_G03252,Ro05_G24741,Ro05_G31570,Ro07_G08965
GO:0009734	35	136	0.0009278	auxin-activated signaling pathway	Ro01_G02960,Ro01_G03029,Ro01_G07738,Ro01_G10331,Ro01_G24353,Ro01_G25420,Ro02_G01584,Ro02_G04000,Ro02_G04040,Ro02_G04530,Ro02_G07078,Ro02_G08812,Ro02_G08823,Ro02_G09597,Ro02_G09651,Ro03_G05175,Ro03_G06544,Ro03_G07444,Ro03_G16399,Ro04_G02527,Ro04_G02644,Ro04_G13523,Ro04_G16693,Ro04_G20538,Ro04_G20540,Ro05_G01688,Ro05_G26138,Ro05_G31110,Ro06_G08264,Ro06_G12368,Ro06_G14424,Ro06_G20153,Ro06_G20908,Ro0…
GO:0007005	11	22	0.00193102	mitochondrion organization	Ro01_G01051,Ro02_G24734,Ro03_G17419,Ro03_G24511,Ro06_G03861,Ro06_G08296,Ro06_G25478,Ro07_G08963,Ro07_G09555,Ro07_G22110,Ro07_G27278
GO:0010158	6	7	0.00239606	abaxial cell fate specification	Ro01_G10347,Ro02_G02435,Ro03_G05175,Ro05_G03654,Ro05_G30826,Ro07_G13611
GO:0080156	6	7	0.00239606	mitochondrial mRNA modification	Ro01_G22724,Ro02_G27072,Ro03_G10024,Ro04_G12736,Ro05_G03239,Ro07_G17085
GO:0006468	174	1091	0.00243279	protein phosphorylation	Ro01_G01139,Ro01_G04137,Ro01_G04158,Ro01_G05024,Ro01_G05101,Ro01_G05118,Ro01_G07636,Ro01_G08683,Ro01_G10324,Ro01_G11183,Ro01_G19587,Ro01_G29511,Ro01_G29804,Ro01_G29898,Ro01_G29908,Ro01_G30006,Ro01_G30019,Ro01_G30274,Ro01_G30419,Ro02_G00572,Ro02_G00586,Ro02_G00677,Ro02_G01529,Ro02_G02199,Ro02_G02366,Ro02_G04042,Ro02_G04482,Ro02_G04534,Ro02_G04557,Ro02_G04564,Ro02_G05383,Ro02_G06608,Ro02_G10925,Ro0…
GO:0009853	8	14	0.00738938	photorespiration	Ro03_G17443,Ro03_G32032,Ro04_G16984,Ro04_G23662,Ro04_G36246,Ro05_G22913,Ro06_G16854,Ro06_G20503
GO:0006353	13	35	0.0120531	DNA-templated transcription, termination	Ro02_G09649,Ro02_G09652,Ro02_G10135,Ro02_G13793,Ro03_G06248,Ro03_G10876,Ro03_G15312,Ro03_G15862,Ro03_G17990,Ro06_G00922,Ro06_G00923,Ro06_G03830,Ro07_G09041
GO:0007017	10	24	0.024476	microtubule-based process	Ro03_G05919,Ro03_G19179,Ro03_G21691,Ro03_G25962,Ro04_G00288,Ro04_G36145,Ro05_G03472,Ro05_G17896,Ro06_G09881,Ro07_G11386

### Sheet: ST3toST4 up-regulated
Back to index	* GO cutoff FDR < 0.05
GO ID	Gene # Detected	Gene # in GO Term	FDR	GO Term	Detected Gene List
GO:0046294	3	12	0.0070601	formaldehyde catabolic process	Ro02_G00466,Ro02_G26683,Ro02_G27501
GO:0034721	2	3	0.021632	histone H3-K4 demethylation, trimethyl-H3-K4-specific	Ro03_G15781,Ro05_G13823
GO:0070544	2	4	0.0287993	histone H3-K36 demethylation	Ro03_G17729,Ro05_G13823

### Sheet: ST3toST4 down-regulated
Back to index	* GO cutoff FDR < 0.05
GO ID	Gene # Detected	Gene # in GO Term	FDR	GO Term	Detected Gene List
GO:0006364	5	92	0.0342419	rRNA processing	Ro02_G00593,Ro06_G08332,Ro06_G21834,Ro07_G13261,Ro07_G34705
GO:0006833	3	17	0.0342419	water transport	Ro02_G35306,Ro06_G23172,Ro07_G04317

### Sheet: ST4toST5 down-regulated
Back to index	* GO cutoff FDR < 0.05
GO ID	Gene # Detected	Gene # in GO Term	FDR	GO Term	Detected Gene List
GO:0006270	12	22	1.24188e-08	DNA replication initiation	Ro01_G05099,Ro01_G05100,Ro01_G05370,Ro02_G01498,Ro02_G08806,Ro03_G06243,Ro04_G00079,Ro04_G02764,Ro04_G07189,Ro05_G19142,Ro06_G15721,Ro07_G33343
GO:0007018	16	70	1.00907e-05	microtubule-based movement	Ro01_G03077,Ro01_G04136,Ro01_G11193,Ro02_G02288,Ro02_G34850,Ro03_G02100,Ro03_G10527,Ro03_G17975,Ro03_G21285,Ro04_G19325,Ro05_G04581,Ro05_G11425,Ro05_G16299,Ro06_G02837,Ro06_G14177,Ro06_G22667
GO:0000724	10	35	0.00047789	double-strand break repair via homologous recombination	Ro01_G24761,Ro02_G10478,Ro02_G13747,Ro03_G02130,Ro03_G15341,Ro03_G23382,Ro03_G32130,Ro05_G03343,Ro06_G11583,Ro06_G23816
GO:0007076	5	7	0.00112615	mitotic chromosome condensation	Ro01_G17088,Ro02_G02386,Ro04_G20872,Ro06_G06714,Ro06_G23238
GO:1902975	4	4	0.00119286	mitotic DNA replication initiation	Ro01_G11688,Ro02_G15478,Ro03_G13439,Ro07_G07854
GO:0005975	28	291	0.00411306	carbohydrate metabolic process	Ro01_G01129,Ro01_G04223,Ro01_G05372,Ro01_G07721,Ro01_G16893,Ro02_G05495,Ro02_G10407,Ro02_G15457,Ro02_G15461,Ro02_G20833,Ro02_G34834,Ro02_G35289,Ro03_G13482,Ro03_G26505,Ro05_G01759,Ro05_G08617,Ro05_G11467,Ro05_G30506,Ro06_G03835,Ro06_G03838,Ro06_G03930,Ro06_G06683,Ro06_G26704,Ro07_G04697,Ro07_G12329,Ro07_G18698,Ro07_G25154,Ro07_G34326
GO:0006468	71	1091	0.00411306	protein phosphorylation	Ro01_G00880,Ro01_G00992,Ro01_G01139,Ro01_G03017,Ro01_G04137,Ro01_G05099,Ro01_G19587,Ro01_G26042,Ro01_G29617,Ro02_G00572,Ro02_G01529,Ro02_G03110,Ro02_G04048,Ro02_G04482,Ro02_G04564,Ro02_G06609,Ro02_G08804,Ro02_G24529,Ro02_G34850,Ro03_G02029,Ro03_G05329,Ro03_G07464,Ro03_G14533,Ro03_G17964,Ro03_G24117,Ro03_G32891,Ro03_G32936,Ro03_G32999,Ro04_G02716,Ro04_G03205,Ro04_G06364,Ro04_G07218,Ro04_G12453,Ro0…
GO:0032508	12	70	0.00411306	DNA duplex unwinding	Ro01_G01022,Ro01_G05099,Ro01_G05100,Ro02_G20770,Ro03_G13439,Ro04_G07183,Ro04_G12453,Ro05_G03371,Ro05_G13931,Ro06_G11583,Ro06_G13651,Ro07_G04621
GO:0051301	18	144	0.00411306	cell division	Ro01_G04154,Ro01_G04157,Ro01_G12268,Ro01_G17088,Ro02_G00540,Ro02_G00739,Ro02_G03090,Ro02_G05499,Ro03_G05180,Ro03_G06243,Ro05_G03432,Ro05_G25661,Ro06_G05659,Ro06_G06714,Ro06_G11019,Ro06_G23238,Ro07_G18723,Ro07_G22044
GO:0000727	5	10	0.00490501	double-strand break repair via break-induced replication	Ro02_G15478,Ro03_G13439,Ro05_G11817,Ro05_G19142,Ro07_G19417
GO:0071897	7	26	0.0105607	DNA biosynthetic process	Ro01_G11688,Ro02_G00739,Ro03_G05946,Ro03_G06051,Ro04_G00367,Ro06_G17298,Ro06_G23824
GO:0006268	5	12	0.0111162	DNA unwinding involved in DNA replication	Ro02_G15478,Ro03_G23382,Ro05_G03343,Ro05_G19142,Ro06_G23816
GO:0090116	5	12	0.0111162	C-5 methylation of cytosine	Ro01_G01293,Ro04_G00341,Ro04_G17927,Ro05_G24920,Ro05_G24923
GO:0006281	12	86	0.0201606	DNA repair	Ro02_G01482,Ro03_G05827,Ro03_G13383,Ro04_G19011,Ro05_G03388,Ro05_G13850,Ro05_G26625,Ro05_G30507,Ro06_G08447,Ro06_G14196,Ro06_G18531,Ro07_G06787
GO:0032259	24	266	0.0201606	methylation	Ro01_G21511,Ro02_G02336,Ro02_G03093,Ro02_G04022,Ro02_G04048,Ro02_G13784,Ro02_G35791,Ro03_G13484,Ro03_G16042,Ro03_G20403,Ro04_G24813,Ro04_G26383,Ro05_G03606,Ro05_G15551,Ro05_G19981,Ro05_G26653,Ro06_G06781,Ro06_G25766,Ro06_G28984,Ro06_G28986,Ro07_G06893,Ro07_G09033,Ro07_G20234,Ro07_G21658
GO:0000076	3	4	0.0327054	DNA replication checkpoint signaling	Ro04_G12544,Ro06_G18531,Ro07_G06787
GO:0006267	3	4	0.0327054	pre-replicative complex assembly involved in nuclear cell cycle DNA replication	Ro02_G15478,Ro03_G13439,Ro05_G19142
GO:0010032	3	4	0.0327054	meiotic chromosome condensation	Ro04_G19571,Ro04_G20872,Ro06_G23238
GO:0055085	37	514	0.0327054	transmembrane transport	Ro01_G00808,Ro02_G01607,Ro02_G22755,Ro02_G24795,Ro02_G35306,Ro02_G35363,Ro03_G02162,Ro03_G06564,Ro03_G25247,Ro03_G32056,Ro03_G32170,Ro03_G33040,Ro04_G00133,Ro04_G00169,Ro04_G02607,Ro04_G17013,Ro04_G19337,Ro04_G36204,Ro04_G36770,Ro05_G01804,Ro05_G08632,Ro05_G14853,Ro05_G16427,Ro05_G25381,Ro05_G30521,Ro06_G06697,Ro06_G06738,Ro06_G08343,Ro06_G12363,Ro06_G12389,Ro06_G14424,Ro06_G29051,Ro07_G12305,Ro0…
GO:0006342	5	17	0.0457709	chromatin silencing	Ro02_G09629,Ro03_G02026,Ro04_G00341,Ro04_G17927,Ro06_G18525
GO:0036297	5	17	0.0457709	interstrand cross-link repair	Ro02_G13732,Ro04_G09281,Ro05_G19127,Ro06_G13226,Ro06_G13651
