## Supplementary Table 4 for "Multi-Omics analyses reveal dynamic interactions between DNA methylation and transcriptional regulation during black raspberry ripening"

### Sheet: Index
Supplementary Table 4 | The Gene Ontology (GO) analysis results for up- or down-regulated genes associated with CG/CHG/CHH hypo-DMRs or CHH hyper-DMRs.

### Sheet: heat map
Back to index
		CG/CHG/CHH Hypo		CHH Hyper
Category	GO terms	mRNA up	mRNA down	mRNA up	mRNA down
Carbohydrate Related	carbohydrate metabolic process	1.89588	3.28953	NA	2.29233
	glycolytic process	4.70774	NA	NA	NA
Catabolism	autophagy	1.49489	NA	NA	NA
Cell Cycle	cell division	NA	2.13265	NA	NA
	mitotic DNA replication initiation	NA	NA	NA	1.49916
	mitotic cell cycle phase transition	NA	2.72699	NA	1.40027
	regulation of cyclin-dependent protein serine/threonine kinase activity	NA	2.11049	NA	1.33224
	DNA duplex unwinding	NA	1.60237	NA	NA
Cell Wall Related	arabinan catabolic process	NA	NA	NA	2.29233
Cellular Component Organization	endoplasmic reticulum-plasma membrane tethering	1.43452	NA	NA	NA
Cytoskeleton	microtubule-based movement	NA	2.32286	NA	3.3683
Development	seed development	NA	1.44844	NA	NA
	sexual reproduction	NA	1.78992	NA	NA
Epigenetics	methylation	NA	6.16622	NA	NA
Hormone Related	auxin-activated signaling pathway	NA	1.78992	NA	NA
	brassinosteroid biosynthetic process	NA	2.72699	NA	NA
	brassinosteroid homeostasis	NA	1.689	NA	NA
	endoplasmic reticulum to cytosol auxin transport	1.86953	NA	NA	NA
	gibberellin biosynthetic process	NA	NA	NA	1.76043
Lipid Related	lipid droplet organization	1.5909	NA	NA	NA
	lipid homeostasis	1.68002	NA	NA	NA
	lipid metabolic process	1.43405	NA	NA	NA
	sterol biosynthetic process	4.81248	NA	NA	NA
	sterol metabolic process	NA	1.30446	NA	NA
Photosynthesis	chlorophyll biosynthetic process	NA	4.6073	NA	NA
	glycine decarboxylation via glycine cleavage system	NA	NA	NA	1.60861
	photosynthesis	NA	2.25547	NA	NA
	photosynthesis, light harvesting in photosystem I	NA	3.24073	NA	3.3683
Protein Modification Process	protein folding	1.5979	NA	NA	NA
	protein phosphorylation	1.61036	8.56384	NA	4.16494
	protein ubiquitination	5.52724	NA	1.75816	NA
	protein-chromophore linkage	NA	1.30446	NA	1.75933
	ubiquitin-dependent protein catabolic process	1.85272	NA	NA	NA
RNA Modification	RNA modification	NA	5.94692	NA	NA
	cytidine to uridine editing	NA	1.35047	NA	NA
	mitochondrial mRNA modification	NA	1.78992	NA	NA
RNA Processing	rRNA processing	NA	NA	NA	1.75933
	siRNA processing	NA	1.71555	NA	NA
Response To Stimulus	cellular response to heat	2.34313	NA	NA	NA
	defense response	NA	NA	1.3143	NA
	defense response to bacterium	1.70796	NA	NA	NA
	response to biotic stimulus	1.43405	NA	1.66039	NA
	response to light stimulus	NA	5.60906	NA	3.3683
Salvage & Protection	cellular oxidant detoxification	NA	NA	NA	1.3347
	hydrogen peroxide catabolic process	NA	NA	NA	1.60861
Transport	golgi to vacuole transport	1.43405	NA	NA	NA
	dipeptide transmembrane transport	NA	2.32286	NA	NA
	endocytosis	3.63802	NA	NA	NA
	intracellular protein transport	5.97062	NA	1.75816	NA
	late endosome to vacuole transport	NA	NA	1.75816	NA
	protein targeting to vacuole	2.35659	NA	NA	NA
	protein transport	1.43452	NA	NA	NA
	transmembrane transport	4.4828	10.8239	2.27395	2.7789
	tripeptide transport	NA	2.32286	NA	NA

### Sheet: CG CHG CHH hypo & mRNA up
Back to index	* GO cutoff FDR < 0.05
GO ID	Gene # Detected	Gene # in GO Term	FDR	GO Term	Detected Gene List
GO:0006886	49	171	1.07471e-06	intracellular protein transport	Ro01_G01060,Ro01_G07690,Ro02_G02221,Ro02_G05374,Ro02_G14772,Ro02_G14773,Ro02_G15138,Ro02_G16828,Ro02_G20283,Ro03_G05286,Ro03_G06486,Ro03_G10879,Ro03_G14691,Ro03_G15778,Ro03_G16135,Ro03_G21693,Ro04_G00025,Ro04_G00042,Ro04_G00349,Ro04_G13536,Ro04_G13556,Ro04_G15368,Ro04_G17260,Ro04_G36617,Ro04_G36674,Ro05_G03617,Ro05_G07380,Ro05_G08574,Ro05_G11450,Ro05_G13841,Ro05_G13887,Ro05_G16282,Ro05_G17785,Ro0…
GO:0016567	85	393	2.96949e-06	protein ubiquitination	Ro01_G01220,Ro01_G02929,Ro01_G05121,Ro01_G08689,Ro01_G19956,Ro01_G25302,Ro02_G00590,Ro02_G00671,Ro02_G01331,Ro02_G02211,Ro02_G03990,Ro02_G04540,Ro02_G07062,Ro02_G09665,Ro02_G12685,Ro02_G13790,Ro02_G20850,Ro02_G21321,Ro02_G22052,Ro02_G23498,Ro02_G23841,Ro02_G36087,Ro03_G04937,Ro03_G05300,Ro03_G07479,Ro03_G08111,Ro03_G08139,Ro03_G10058,Ro03_G10506,Ro03_G15341,Ro03_G15846,Ro03_G17046,Ro03_G17435,Ro0…
GO:0016126	18	37	1.53635e-05	sterol biosynthetic process	Ro01_G29796,Ro02_G01387,Ro02_G04421,Ro02_G10395,Ro02_G15124,Ro02_G35240,Ro02_G35245,Ro02_G36049,Ro02_G36051,Ro02_G36052,Ro02_G36053,Ro04_G27500,Ro05_G08570,Ro05_G14861,Ro05_G31102,Ro06_G23404,Ro07_G11524,Ro07_G12622
GO:0006096	18	38	1.9585e-05	glycolytic process	Ro01_G29555,Ro02_G02250,Ro02_G25373,Ro03_G08110,Ro03_G10760,Ro03_G14645,Ro03_G25318,Ro04_G02759,Ro04_G13557,Ro04_G23440,Ro05_G03430,Ro05_G07413,Ro05_G26582,Ro06_G15219,Ro06_G20155,Ro06_G23689,Ro06_G29092,Ro07_G06788
GO:0055085	99	514	3.28691e-05	transmembrane transport	Ro01_G00877,Ro01_G00983,Ro01_G01124,Ro01_G01306,Ro01_G05160,Ro01_G07653,Ro01_G17057,Ro01_G18224,Ro01_G27728,Ro01_G29541,Ro01_G30232,Ro02_G01328,Ro02_G01613,Ro02_G03990,Ro02_G04497,Ro02_G05391,Ro02_G05398,Ro02_G10421,Ro02_G12808,Ro02_G15104,Ro02_G22755,Ro02_G35306,Ro02_G35363,Ro03_G02137,Ro03_G02162,Ro03_G05268,Ro03_G05324,Ro03_G06069,Ro03_G06088,Ro03_G06220,Ro03_G06255,Ro03_G06563,Ro03_G10192,Ro0…
GO:0006897	16	36	0.000230132	endocytosis	Ro01_G10313,Ro02_G00707,Ro02_G04439,Ro02_G13774,Ro02_G15094,Ro03_G18863,Ro04_G00306,Ro04_G25847,Ro04_G26419,Ro05_G03469,Ro05_G07380,Ro05_G07395,Ro05_G13934,Ro06_G13634,Ro06_G18962,Ro06_G28334
GO:0006623	10	19	0.00439953	protein targeting to vacuole	Ro01_G00932,Ro01_G03073,Ro02_G04439,Ro03_G07454,Ro05_G01674,Ro06_G13103,Ro06_G14750,Ro06_G16965,Ro07_G07968,Ro07_G08953
GO:0034605	11	23	0.00453804	cellular response to heat	Ro01_G07682,Ro02_G02468,Ro02_G04033,Ro02_G35420,Ro03_G05303,Ro04_G00243,Ro04_G13532,Ro04_G18302,Ro05_G03326,Ro06_G18325,Ro07_G14010
GO:0005975	56	291	0.0127092	carbohydrate metabolic process	Ro01_G00830,Ro01_G00902,Ro01_G00904,Ro01_G01270,Ro01_G03070,Ro01_G04241,Ro01_G05091,Ro01_G10320,Ro01_G11242,Ro01_G11692,Ro01_G15243,Ro01_G24550,Ro02_G02460,Ro02_G05721,Ro02_G06613,Ro02_G15457,Ro02_G18450,Ro02_G20281,Ro02_G20784,Ro02_G21490,Ro02_G35153,Ro03_G02156,Ro03_G12054,Ro03_G16021,Ro03_G16235,Ro03_G22652,Ro03_G31782,Ro03_G32204,Ro03_G32206,Ro04_G00306,Ro04_G15208,Ro04_G23799,Ro04_G25635,Ro0…
GO:0080162	7	11	0.0135044	endoplasmic reticulum to cytosol auxin transport	Ro01_G01306,Ro04_G00144,Ro05_G31112,Ro05_G31113,Ro05_G31114,Ro05_G31116,Ro06_G11007
GO:0006511	34	151	0.0140372	ubiquitin-dependent protein catabolic process	Ro01_G05121,Ro01_G08689,Ro01_G18233,Ro01_G25302,Ro02_G04540,Ro02_G05463,Ro02_G07062,Ro02_G12686,Ro02_G14984,Ro02_G22361,Ro03_G04937,Ro03_G05825,Ro03_G08111,Ro03_G17435,Ro03_G31852,Ro04_G00040,Ro04_G00241,Ro04_G02712,Ro04_G18903,Ro04_G26258,Ro04_G36164,Ro05_G01757,Ro05_G16319,Ro05_G30745,Ro06_G07553,Ro06_G11006,Ro06_G14750,Ro06_G15519,Ro06_G19233,Ro06_G22351,Ro07_G08972,Ro07_G14621,Ro07_G15051,Ro0…
GO:0006355	128	819	0.0171539	regulation of DNA-templated transcription	Ro01_G00993,Ro01_G01161,Ro01_G02979,Ro01_G03027,Ro01_G04130,Ro01_G04133,Ro01_G04143,Ro01_G04164,Ro01_G05086,Ro01_G05087,Ro01_G10334,Ro01_G10689,Ro01_G10742,Ro01_G15748,Ro01_G16891,Ro01_G23557,Ro01_G24153,Ro01_G29551,Ro02_G00778,Ro02_G01376,Ro02_G01584,Ro02_G02455,Ro02_G02461,Ro02_G04007,Ro02_G13096,Ro02_G16865,Ro02_G20303,Ro02_G20842,Ro02_G21636,Ro02_G21910,Ro02_G23726,Ro02_G26717,Ro02_G26719,Ro0…
GO:0042742	20	72	0.0195905	defense response to bacterium	Ro01_G18230,Ro01_G29788,Ro02_G01331,Ro02_G15133,Ro02_G22832,Ro03_G02137,Ro03_G06522,Ro03_G10535,Ro03_G10663,Ro03_G27108,Ro03_G32583,Ro05_G26904,Ro05_G27158,Ro06_G05629,Ro06_G08266,Ro06_G08489,Ro06_G28974,Ro06_G28975,Ro07_G07945,Ro07_G34597
GO:0055088	7	12	0.0208918	lipid homeostasis	Ro01_G10693,Ro02_G02286,Ro05_G18405,Ro06_G20947,Ro06_G24297,Ro07_G07852,Ro07_G15054
GO:0006468	162	1091	0.0245267	protein phosphorylation	Ro01_G00818,Ro01_G00938,Ro01_G00968,Ro01_G00993,Ro01_G01097,Ro01_G05091,Ro01_G05099,Ro01_G07727,Ro01_G08682,Ro01_G15740,Ro01_G19958,Ro01_G25909,Ro01_G26875,Ro01_G29788,Ro01_G29816,Ro01_G30232,Ro01_G30249,Ro01_G30274,Ro02_G00464,Ro02_G00567,Ro02_G00799,Ro02_G01503,Ro02_G01576,Ro02_G02449,Ro02_G06614,Ro02_G08027,Ro02_G08796,Ro02_G08804,Ro02_G15133,Ro02_G15248,Ro02_G15913,Ro02_G20107,Ro02_G20853,Ro0…
GO:0006457	29	127	0.0252404	protein folding	Ro01_G01094,Ro01_G24596,Ro02_G01469,Ro02_G14777,Ro02_G25455,Ro02_G27070,Ro02_G35420,Ro02_G35513,Ro03_G14113,Ro03_G14652,Ro03_G18193,Ro03_G19186,Ro03_G19189,Ro05_G21822,Ro05_G24753,Ro05_G27635,Ro06_G15494,Ro06_G15524,Ro06_G21350,Ro07_G04331,Ro07_G14010,Ro07_G14011,Ro07_G20814,Ro07_G26436,Ro07_G27093,Ro07_G33294,Ro07_G34579,Ro07_G34674,Ro07_G34721
GO:0034389	4	4	0.0256507	lipid droplet organization	Ro01_G01327,Ro03_G05311,Ro04_G07136,Ro06_G09225
GO:0006914	10	25	0.031997	autophagy	Ro01_G11272,Ro02_G09637,Ro03_G05233,Ro03_G13468,Ro03_G16932,Ro04_G23332,Ro05_G18441,Ro05_G27635,Ro06_G15080,Ro07_G33281
GO:0015031	35	169	0.0367688	protein transport	Ro01_G03070,Ro01_G11706,Ro01_G29567,Ro01_G29639,Ro02_G01573,Ro02_G03954,Ro02_G08006,Ro02_G10454,Ro02_G15123,Ro02_G24527,Ro02_G35513,Ro03_G02080,Ro03_G05233,Ro03_G05234,Ro03_G10663,Ro04_G00083,Ro04_G02811,Ro04_G19698,Ro04_G21529,Ro05_G07279,Ro05_G18441,Ro05_G18728,Ro05_G30573,Ro05_G31312,Ro06_G05553,Ro06_G06194,Ro06_G09181,Ro06_G23604,Ro06_G25081,Ro06_G27418,Ro07_G06900,Ro07_G15054,Ro07_G16532,Ro0…
GO:0061817	6	10	0.0367688	endoplasmic reticulum-plasma membrane tethering	Ro03_G05911,Ro04_G06367,Ro05_G11814,Ro06_G08168,Ro07_G13614,Ro07_G18717
GO:0090158	6	10	0.0367688	endoplasmic reticulum membrane organization	Ro03_G05911,Ro04_G06367,Ro05_G11814,Ro06_G08168,Ro07_G13614,Ro07_G18717
GO:0006629	26	114	0.0368086	lipid metabolic process	Ro01_G02958,Ro01_G16887,Ro01_G29752,Ro02_G00481,Ro02_G02213,Ro02_G13749,Ro03_G05311,Ro03_G06276,Ro03_G10209,Ro03_G13494,Ro03_G26097,Ro04_G13557,Ro04_G36908,Ro05_G03344,Ro05_G21824,Ro05_G31083,Ro06_G06670,Ro06_G06672,Ro06_G06729,Ro06_G09225,Ro06_G09721,Ro06_G09723,Ro06_G13157,Ro06_G13175,Ro07_G04394,Ro07_G18704
GO:0006896	5	7	0.0368086	Golgi to vacuole transport	Ro04_G00349,Ro05_G01674,Ro06_G09181,Ro06_G14750,Ro06_G16965
GO:0009607	16	56	0.0368086	response to biotic stimulus	Ro01_G01308,Ro02_G07048,Ro02_G08049,Ro03_G07500,Ro03_G16009,Ro03_G16397,Ro04_G00194,Ro04_G21725,Ro04_G36400,Ro04_G36403,Ro04_G36404,Ro05_G18635,Ro05_G31043,Ro07_G08950,Ro07_G20223,Ro07_G34264

### Sheet: CG CHG CHH hypo & mRNA down
Back to index	* GO cutoff FDR < 0.05
GO ID	Gene # Detected	Gene # in GO Term	FDR	GO Term	Detected Gene List
GO:0055085	155	514	1.50353e-11	transmembrane transport	Ro01_G00808,Ro01_G01261,Ro01_G03127,Ro01_G05007,Ro01_G07641,Ro01_G10677,Ro01_G13338,Ro01_G18515,Ro01_G21053,Ro01_G25420,Ro01_G29819,Ro01_G30199,Ro01_G30436,Ro02_G01406,Ro02_G01427,Ro02_G01487,Ro02_G01607,Ro02_G01650,Ro02_G02223,Ro02_G03089,Ro02_G04526,Ro02_G05461,Ro02_G08823,Ro02_G10396,Ro02_G10452,Ro02_G17703,Ro02_G18398,Ro02_G20855,Ro02_G23516,Ro02_G24795,Ro02_G34894,Ro02_G35306,Ro03_G02137,Ro0…
GO:0006468	268	1091	2.72532e-09	protein phosphorylation	Ro01_G00880,Ro01_G00991,Ro01_G00992,Ro01_G01139,Ro01_G02896,Ro01_G03002,Ro01_G04137,Ro01_G05024,Ro01_G05118,Ro01_G07609,Ro01_G07636,Ro01_G08683,Ro01_G10324,Ro01_G10778,Ro01_G11183,Ro01_G15739,Ro01_G17922,Ro01_G19587,Ro01_G21509,Ro01_G21789,Ro01_G29511,Ro01_G29804,Ro01_G29898,Ro01_G29908,Ro01_G29929,Ro01_G29973,Ro01_G30006,Ro01_G30019,Ro01_G30047,Ro01_G30358,Ro01_G30419,Ro02_G01529,Ro02_G01605,Ro0…
GO:0032259	84	266	6.82294e-07	methylation	Ro01_G00885,Ro01_G01037,Ro01_G01120,Ro01_G02968,Ro01_G04999,Ro01_G07738,Ro01_G11218,Ro01_G17215,Ro01_G18212,Ro01_G21511,Ro01_G24759,Ro01_G29491,Ro01_G29569,Ro01_G29664,Ro02_G01351,Ro02_G01457,Ro02_G02257,Ro02_G02270,Ro02_G02336,Ro02_G03093,Ro02_G04022,Ro02_G07035,Ro02_G08044,Ro02_G13784,Ro02_G21464,Ro02_G21757,Ro02_G24827,Ro02_G34821,Ro02_G35791,Ro02_G35794,Ro03_G06976,Ro03_G12835,Ro03_G13376,Ro0…
GO:0009451	44	108	1.12647e-06	RNA modification	Ro01_G00874,Ro01_G00878,Ro01_G00951,Ro01_G01106,Ro01_G19822,Ro01_G21048,Ro02_G06608,Ro02_G15477,Ro03_G05750,Ro03_G06552,Ro03_G20401,Ro03_G23268,Ro03_G24411,Ro03_G32419,Ro03_G32420,Ro04_G00110,Ro04_G02565,Ro04_G12777,Ro04_G15147,Ro04_G23342,Ro04_G23662,Ro04_G36899,Ro05_G03593,Ro05_G03689,Ro05_G20045,Ro05_G22677,Ro05_G25424,Ro05_G26837,Ro05_G31477,Ro06_G03724,Ro06_G08346,Ro06_G08490,Ro06_G14183,Ro0…
GO:0009416	26	49	2.46353e-06	response to light stimulus	Ro01_G15750,Ro02_G01409,Ro02_G13789,Ro02_G34905,Ro02_G34981,Ro03_G05247,Ro03_G13424,Ro03_G15668,Ro03_G15685,Ro03_G15817,Ro03_G16027,Ro03_G17428,Ro03_G22595,Ro04_G07134,Ro05_G13866,Ro06_G09967,Ro06_G11313,Ro06_G14405,Ro06_G14800,Ro06_G16609,Ro06_G16654,Ro06_G22545,Ro06_G28525,Ro07_G07846,Ro07_G21921,Ro07_G21922
GO:0015995	16	24	2.47457e-05	chlorophyll biosynthetic process	Ro01_G07985,Ro03_G05209,Ro03_G10378,Ro03_G16023,Ro03_G23386,Ro03_G26774,Ro04_G06352,Ro04_G06385,Ro05_G03254,Ro06_G05604,Ro06_G25077,Ro06_G28742,Ro06_G29347,Ro07_G04717,Ro07_G04720,Ro07_G33967
GO:0005975	80	291	0.000513411	carbohydrate metabolic process	Ro01_G00830,Ro01_G00902,Ro01_G01059,Ro01_G02983,Ro01_G04988,Ro01_G10367,Ro01_G11247,Ro01_G12229,Ro01_G15739,Ro01_G16893,Ro01_G29470,Ro02_G01476,Ro02_G02377,Ro02_G05495,Ro02_G05721,Ro02_G08025,Ro02_G14236,Ro02_G15457,Ro02_G15461,Ro02_G18386,Ro02_G20833,Ro02_G25332,Ro02_G34834,Ro02_G35039,Ro02_G35289,Ro02_G35945,Ro03_G02156,Ro03_G10031,Ro03_G10142,Ro03_G10564,Ro03_G17434,Ro03_G18874,Ro03_G22611,Ro0…
GO:0009768	11	15	0.000574469	photosynthesis, light harvesting in photosystem I	Ro02_G34905,Ro03_G13424,Ro03_G15685,Ro03_G22595,Ro04_G07134,Ro05_G13866,Ro06_G09967,Ro06_G14405,Ro06_G28525,Ro07_G07846,Ro07_G17114
GO:0006355	185	819	0.000763112	regulation of DNA-templated transcription	Ro01_G01140,Ro01_G01160,Ro01_G01288,Ro01_G01326,Ro01_G03029,Ro01_G04274,Ro01_G07738,Ro01_G10338,Ro01_G10503,Ro01_G11256,Ro01_G11672,Ro01_G16890,Ro01_G17464,Ro01_G18519,Ro01_G19809,Ro01_G23890,Ro01_G24353,Ro01_G24761,Ro01_G24780,Ro01_G25760,Ro01_G26083,Ro01_G29614,Ro01_G30263,Ro02_G00571,Ro02_G00750,Ro02_G01376,Ro02_G01555,Ro02_G01596,Ro02_G01632,Ro02_G02359,Ro02_G02393,Ro02_G03970,Ro02_G03986,Ro0…
GO:0016132	13	22	0.00187502	brassinosteroid biosynthetic process	Ro01_G01024,Ro01_G01132,Ro02_G02337,Ro02_G26457,Ro02_G35277,Ro05_G07403,Ro06_G03898,Ro06_G08472,Ro06_G09831,Ro06_G15430,Ro06_G28398,Ro07_G06577,Ro07_G06594
GO:0044772	14	25	0.00187502	mitotic cell cycle phase transition	Ro01_G12268,Ro02_G01483,Ro02_G05488,Ro02_G05499,Ro02_G12684,Ro03_G05899,Ro03_G15829,Ro03_G25483,Ro03_G25488,Ro04_G00239,Ro05_G09387,Ro05_G14159,Ro06_G16853,Ro06_G28633
GO:0007018	26	70	0.00475492	microtubule-based movement	Ro01_G01151,Ro01_G03050,Ro01_G15236,Ro01_G18498,Ro02_G00471,Ro03_G02100,Ro03_G06984,Ro03_G10527,Ro03_G17975,Ro03_G21285,Ro03_G32658,Ro04_G15387,Ro04_G19325,Ro04_G36101,Ro05_G01686,Ro05_G03418,Ro05_G04581,Ro05_G04584,Ro05_G11425,Ro05_G24559,Ro06_G06173,Ro06_G08189,Ro06_G11550,Ro06_G15507,Ro06_G19743,Ro07_G09413
GO:0035442	11	18	0.00475492	dipeptide transmembrane transport	Ro02_G13746,Ro04_G36566,Ro05_G31461,Ro05_G31462,Ro05_G31467,Ro06_G09876,Ro07_G04724,Ro07_G34323,Ro07_G34325,Ro07_G34326,Ro07_G34330
GO:0042939	11	18	0.00475492	tripeptide transport	Ro02_G13746,Ro04_G36566,Ro05_G31461,Ro05_G31462,Ro05_G31467,Ro06_G09876,Ro07_G04724,Ro07_G34323,Ro07_G34325,Ro07_G34326,Ro07_G34330
GO:0015979	24	63	0.00555299	photosynthesis	Ro01_G07985,Ro01_G24594,Ro02_G00632,Ro02_G05385,Ro02_G07004,Ro02_G14775,Ro03_G05209,Ro03_G10895,Ro03_G16023,Ro03_G26774,Ro04_G14557,Ro04_G16120,Ro04_G16984,Ro04_G18033,Ro04_G23662,Ro05_G03254,Ro06_G02834,Ro06_G06699,Ro06_G12394,Ro06_G20952,Ro06_G29347,Ro07_G18155,Ro07_G18777,Ro07_G33967
GO:0051301	43	144	0.00736796	cell division	Ro01_G04157,Ro01_G10338,Ro01_G12268,Ro01_G17088,Ro01_G30390,Ro02_G00739,Ro02_G01483,Ro02_G04519,Ro02_G05488,Ro02_G05499,Ro02_G12684,Ro02_G16196,Ro02_G25706,Ro02_G34923,Ro03_G05180,Ro03_G05899,Ro03_G05925,Ro03_G06243,Ro03_G07444,Ro03_G13713,Ro03_G15829,Ro03_G21691,Ro03_G25483,Ro03_G25488,Ro04_G00239,Ro04_G07202,Ro05_G03635,Ro05_G11433,Ro05_G14159,Ro05_G25661,Ro06_G05659,Ro06_G08381,Ro06_G13348,Ro0…
GO:0000079	16	35	0.00775379	regulation of cyclin-dependent protein serine/threonine kinase activity	Ro01_G05022,Ro01_G12268,Ro02_G01483,Ro02_G05488,Ro02_G05499,Ro02_G12684,Ro02_G25706,Ro03_G05899,Ro03_G15829,Ro03_G25483,Ro03_G25488,Ro04_G00239,Ro05_G09387,Ro05_G14159,Ro06_G16853,Ro06_G28633
GO:0009734	40	136	0.0162209	auxin-activated signaling pathway	Ro01_G01261,Ro01_G02960,Ro01_G03029,Ro01_G07738,Ro01_G24353,Ro01_G25420,Ro02_G01406,Ro02_G01487,Ro02_G01585,Ro02_G07078,Ro02_G08823,Ro02_G09612,Ro02_G18398,Ro02_G34894,Ro03_G05175,Ro03_G07444,Ro03_G12059,Ro03_G16399,Ro03_G27169,Ro03_G32907,Ro04_G02562,Ro04_G02644,Ro04_G36293,Ro05_G01688,Ro05_G03429,Ro05_G07339,Ro05_G31100,Ro05_G31110,Ro05_G31116,Ro05_G31179,Ro06_G06097,Ro06_G08262,Ro06_G08264,Ro0…
GO:0019953	6	7	0.0162209	sexual reproduction	Ro05_G07225,Ro05_G11788,Ro06_G20508,Ro07_G04606,Ro07_G12284,Ro07_G17391
GO:0080156	6	7	0.0162209	mitochondrial mRNA modification	Ro01_G22724,Ro02_G27072,Ro04_G12736,Ro04_G25027,Ro05_G03239,Ro07_G17085
GO:0030422	12	24	0.0192511	siRNA processing	Ro01_G05100,Ro03_G16143,Ro03_G17209,Ro03_G17210,Ro03_G17213,Ro05_G07364,Ro05_G11974,Ro06_G06709,Ro06_G23818,Ro06_G28261,Ro07_G01983,Ro07_G17282
GO:0010268	11	21	0.0204644	brassinosteroid homeostasis	Ro01_G01024,Ro01_G01132,Ro02_G02337,Ro02_G26457,Ro02_G35277,Ro05_G07403,Ro06_G03898,Ro06_G08472,Ro06_G28398,Ro07_G06577,Ro07_G06594
GO:0032508	24	70	0.0249822	DNA duplex unwinding	Ro01_G01022,Ro01_G05100,Ro02_G15453,Ro02_G17233,Ro02_G20770,Ro02_G27186,Ro03_G13439,Ro03_G15809,Ro03_G33017,Ro04_G12453,Ro04_G26382,Ro04_G36335,Ro04_G36336,Ro04_G36813,Ro05_G03371,Ro05_G11974,Ro05_G13931,Ro06_G09816,Ro06_G11583,Ro06_G13651,Ro06_G16989,Ro06_G23818,Ro07_G19595,Ro07_G23411
GO:0048316	8	13	0.0356091	seed development	Ro02_G07028,Ro02_G25706,Ro03_G05866,Ro05_G14052,Ro06_G03742,Ro06_G23632,Ro07_G06908,Ro07_G16077
GO:0016554	6	8	0.0446197	cytidine to uridine editing	Ro01_G22724,Ro03_G22602,Ro04_G12736,Ro04_G25027,Ro04_G36578,Ro06_G20256
GO:0016125	17	45	0.049607	sterol metabolic process	Ro01_G01024,Ro01_G01132,Ro02_G00606,Ro02_G02337,Ro02_G20785,Ro02_G26457,Ro02_G35277,Ro03_G13444,Ro05_G07403,Ro06_G03898,Ro06_G06715,Ro06_G08472,Ro06_G28398,Ro07_G06577,Ro07_G06594,Ro07_G20424,Ro07_G33367
GO:0018298	18	49	0.049607	protein-chromophore linkage	Ro02_G15139,Ro02_G34905,Ro03_G02116,Ro03_G13424,Ro03_G15685,Ro03_G22595,Ro04_G00254,Ro04_G07134,Ro04_G18031,Ro04_G19942,Ro05_G09362,Ro05_G13866,Ro06_G09967,Ro06_G14405,Ro06_G17332,Ro06_G28525,Ro07_G07846,Ro07_G17114

### Sheet: CHH hyper & mRNA up
Back to index	* GO cutoff FDR < 0.05
GO ID	Gene # Detected	Gene # in GO Term	FDR	GO Term	Detected Gene List
GO:0055085	68	514	0.0053217	transmembrane transport	Ro01_G00877,Ro01_G00983,Ro01_G01306,Ro01_G05160,Ro01_G07653,Ro01_G27728,Ro01_G29524,Ro01_G29541,Ro02_G01328,Ro02_G05391,Ro02_G10421,Ro02_G12808,Ro03_G02137,Ro03_G05268,Ro03_G05743,Ro03_G06069,Ro03_G06255,Ro03_G06563,Ro03_G10192,Ro03_G13393,Ro03_G18185,Ro03_G32218,Ro03_G32240,Ro03_G32365,Ro04_G00144,Ro04_G02810,Ro04_G07191,Ro04_G07203,Ro04_G13334,Ro04_G36338,Ro04_G36770,Ro05_G04579,Ro05_G08632,Ro0…
GO:0006886	29	171	0.0174518	intracellular protein transport	Ro01_G01060,Ro01_G07690,Ro01_G18221,Ro02_G00734,Ro02_G05374,Ro02_G10983,Ro02_G14773,Ro02_G16828,Ro03_G10879,Ro03_G16135,Ro04_G00042,Ro04_G00283,Ro04_G00349,Ro04_G17260,Ro05_G11450,Ro05_G13841,Ro05_G13887,Ro05_G16282,Ro05_G30516,Ro06_G13181,Ro06_G17319,Ro06_G18836,Ro06_G23825,Ro07_G04353,Ro07_G04790,Ro07_G12009,Ro07_G13001,Ro07_G26284,Ro07_G34628
GO:0016567	53	393	0.0174518	protein ubiquitination	Ro01_G08689,Ro01_G19956,Ro01_G25302,Ro02_G00590,Ro02_G00671,Ro02_G01331,Ro02_G04540,Ro02_G07062,Ro02_G09665,Ro02_G12685,Ro02_G13790,Ro02_G20850,Ro02_G21321,Ro02_G22732,Ro02_G23841,Ro03_G05300,Ro03_G06253,Ro03_G10193,Ro03_G14531,Ro03_G15846,Ro03_G17046,Ro03_G17435,Ro03_G26919,Ro03_G33033,Ro04_G00059,Ro04_G00157,Ro04_G12959,Ro04_G19468,Ro04_G19935,Ro05_G03389,Ro05_G03509,Ro05_G07297,Ro05_G16319,Ro0…
GO:0045324	6	10	0.0174518	late endosome to vacuole transport	Ro01_G02961,Ro06_G23604,Ro06_G29229,Ro07_G08953,Ro07_G16532,Ro07_G21514
GO:0009607	14	56	0.0218578	response to biotic stimulus	Ro02_G07048,Ro02_G08049,Ro03_G07500,Ro03_G16397,Ro04_G00194,Ro04_G21725,Ro04_G36403,Ro04_G36404,Ro04_G36405,Ro05_G18635,Ro05_G31043,Ro07_G08950,Ro07_G20223,Ro07_G34264
GO:0006952	35	243	0.0484951	defense response	Ro01_G11242,Ro01_G29640,Ro02_G02232,Ro02_G07048,Ro02_G08049,Ro02_G24687,Ro03_G07500,Ro03_G15663,Ro03_G16397,Ro03_G18111,Ro03_G26645,Ro04_G00194,Ro04_G17511,Ro04_G21725,Ro04_G27001,Ro04_G36329,Ro04_G36403,Ro04_G36404,Ro04_G36405,Ro04_G36414,Ro04_G36452,Ro04_G36920,Ro05_G13849,Ro05_G18635,Ro05_G23272,Ro05_G31043,Ro06_G19525,Ro06_G20276,Ro07_G08950,Ro07_G19629,Ro07_G20223,Ro07_G21514,Ro07_G34264,Ro0…

### Sheet: CHH hyper & mRNA down
Back to index	* GO cutoff FDR < 0.05
GO ID	Gene # Detected	Gene # in GO Term	FDR	GO Term	Detected Gene List
GO:0006468	183	1091	6.84175e-05	protein phosphorylation	Ro01_G00827,Ro01_G00991,Ro01_G01139,Ro01_G02896,Ro01_G03002,Ro01_G04137,Ro01_G05024,Ro01_G05101,Ro01_G07636,Ro01_G08683,Ro01_G10324,Ro01_G10778,Ro01_G11183,Ro01_G17922,Ro01_G19587,Ro01_G29511,Ro01_G29898,Ro01_G29908,Ro01_G29973,Ro01_G30019,Ro01_G30047,Ro01_G30358,Ro01_G30419,Ro02_G00572,Ro02_G01422,Ro02_G01605,Ro02_G02366,Ro02_G03109,Ro02_G03110,Ro02_G04534,Ro02_G05439,Ro02_G06608,Ro02_G08804,Ro0…
GO:0007018	24	70	0.000428254	microtubule-based movement	Ro01_G01151,Ro01_G03050,Ro01_G04136,Ro01_G15236,Ro01_G18498,Ro02_G00471,Ro02_G01385,Ro02_G34910,Ro03_G02100,Ro03_G08121,Ro03_G17975,Ro03_G32658,Ro04_G12756,Ro04_G19325,Ro04_G36101,Ro05_G04584,Ro05_G11935,Ro05_G16299,Ro05_G24559,Ro06_G06173,Ro06_G08189,Ro06_G15307,Ro06_G15507,Ro06_G23828
GO:0009416	19	49	0.000428254	response to light stimulus	Ro01_G11269,Ro02_G00648,Ro02_G01409,Ro02_G19271,Ro02_G34981,Ro03_G05247,Ro03_G10380,Ro03_G15668,Ro03_G15685,Ro03_G22595,Ro04_G07134,Ro06_G09967,Ro06_G14405,Ro06_G16609,Ro06_G17315,Ro06_G28525,Ro07_G07846,Ro07_G21921,Ro07_G21922
GO:0009768	10	15	0.000428254	photosynthesis, light harvesting in photosystem I	Ro01_G11269,Ro03_G15685,Ro03_G22595,Ro04_G07134,Ro06_G09967,Ro06_G14405,Ro06_G17315,Ro06_G28525,Ro07_G07846,Ro07_G17114
GO:0055085	93	514	0.0016638	transmembrane transport	Ro01_G00808,Ro01_G01261,Ro01_G03127,Ro01_G07641,Ro01_G10677,Ro01_G29819,Ro01_G30436,Ro02_G01427,Ro02_G01487,Ro02_G04526,Ro02_G08741,Ro02_G10452,Ro02_G17703,Ro02_G18398,Ro02_G24795,Ro02_G34894,Ro02_G35503,Ro03_G02137,Ro03_G02146,Ro03_G06216,Ro03_G06256,Ro03_G06564,Ro03_G10022,Ro03_G12826,Ro03_G23230,Ro03_G23231,Ro03_G24965,Ro03_G25247,Ro03_G26188,Ro03_G26189,Ro03_G27124,Ro03_G32046,Ro03_G32078,Ro0…
GO:0005975	58	291	0.00510123	carbohydrate metabolic process	Ro01_G00902,Ro01_G01059,Ro01_G02983,Ro01_G03069,Ro01_G04988,Ro01_G10367,Ro01_G16893,Ro01_G29470,Ro02_G01476,Ro02_G02376,Ro02_G02377,Ro02_G05495,Ro02_G08025,Ro02_G15461,Ro02_G18386,Ro02_G25332,Ro02_G35289,Ro02_G35945,Ro03_G02097,Ro03_G02156,Ro03_G10031,Ro03_G10142,Ro03_G10564,Ro03_G13482,Ro03_G18874,Ro03_G18875,Ro03_G22611,Ro03_G31782,Ro03_G32075,Ro03_G32204,Ro03_G32573,Ro04_G00201,Ro04_G00304,Ro0…
GO:0031222	6	7	0.00510123	arabinan catabolic process	Ro02_G15884,Ro03_G13429,Ro04_G36385,Ro05_G08669,Ro05_G09406,Ro05_G19126
GO:0009686	7	11	0.0173606	gibberellin biosynthetic process	Ro02_G00648,Ro02_G02438,Ro02_G34981,Ro03_G05731,Ro03_G06044,Ro07_G21921,Ro07_G21922
GO:0006364	24	92	0.0174047	rRNA processing	Ro01_G01229,Ro01_G02943,Ro01_G25762,Ro01_G29883,Ro02_G00593,Ro02_G09621,Ro02_G13783,Ro03_G05422,Ro03_G14696,Ro03_G17417,Ro03_G33026,Ro04_G00364,Ro04_G12656,Ro05_G10288,Ro05_G13924,Ro05_G16433,Ro06_G03919,Ro06_G04883,Ro06_G08332,Ro06_G08453,Ro06_G28144,Ro06_G29313,Ro07_G13261,Ro07_G20229
GO:0018298	16	49	0.0174047	protein-chromophore linkage	Ro01_G11269,Ro02_G15139,Ro03_G02116,Ro03_G13391,Ro03_G15685,Ro03_G22595,Ro04_G00254,Ro04_G07134,Ro04_G19942,Ro06_G09967,Ro06_G14405,Ro06_G17315,Ro06_G17332,Ro06_G28525,Ro07_G07846,Ro07_G17114
GO:0019464	5	6	0.0246255	glycine decarboxylation via glycine cleavage system	Ro01_G18296,Ro02_G04475,Ro02_G14998,Ro03_G13484,Ro05_G07402
GO:0042744	19	67	0.0246255	hydrogen peroxide catabolic process	Ro01_G01228,Ro01_G04208,Ro01_G29653,Ro01_G29861,Ro02_G00793,Ro02_G08810,Ro02_G15253,Ro03_G05195,Ro03_G10600,Ro03_G26352,Ro03_G31917,Ro03_G32479,Ro04_G19938,Ro05_G26619,Ro06_G03794,Ro06_G08358,Ro06_G11578,Ro06_G28070,Ro07_G34595
GO:0006355	127	819	0.028509	regulation of DNA-templated transcription	Ro01_G01140,Ro01_G04239,Ro01_G04274,Ro01_G11207,Ro01_G11672,Ro01_G12263,Ro01_G19809,Ro01_G23890,Ro01_G24780,Ro01_G25760,Ro01_G26782,Ro01_G29614,Ro01_G30263,Ro02_G00676,Ro02_G00716,Ro02_G00750,Ro02_G01417,Ro02_G01552,Ro02_G01588,Ro02_G01596,Ro02_G01632,Ro02_G02393,Ro02_G02408,Ro02_G04411,Ro02_G04460,Ro02_G04475,Ro02_G05716,Ro02_G05724,Ro02_G09612,Ro02_G09652,Ro02_G10135,Ro02_G13754,Ro02_G15252,Ro0…
GO:1902975	4	4	0.0316839	mitotic DNA replication initiation	Ro01_G11688,Ro02_G15478,Ro03_G13439,Ro07_G07854
GO:0044772	10	25	0.0397859	mitotic cell cycle phase transition	Ro01_G12268,Ro02_G05499,Ro02_G12684,Ro02_G14787,Ro03_G05899,Ro03_G15829,Ro03_G25483,Ro05_G09387,Ro05_G14159,Ro06_G16853
GO:0098869	30	137	0.0462696	cellular oxidant detoxification	Ro01_G01228,Ro01_G04208,Ro01_G25762,Ro01_G29653,Ro01_G29861,Ro02_G00793,Ro02_G08810,Ro02_G10460,Ro02_G15253,Ro02_G26947,Ro02_G34945,Ro03_G05195,Ro03_G10600,Ro03_G17726,Ro03_G22585,Ro03_G26352,Ro03_G31917,Ro03_G32479,Ro04_G06401,Ro04_G19331,Ro04_G19938,Ro05_G26619,Ro06_G03794,Ro06_G08358,Ro06_G09810,Ro06_G11578,Ro06_G18529,Ro06_G28070,Ro07_G18793,Ro07_G34595
GO:0000079	12	35	0.0465328	regulation of cyclin-dependent protein serine/threonine kinase activity	Ro01_G05022,Ro01_G12268,Ro02_G05499,Ro02_G12684,Ro02_G14787,Ro02_G25706,Ro03_G05899,Ro03_G15829,Ro03_G25483,Ro05_G09387,Ro05_G14159,Ro06_G16853
