## Supplementary Table 5 for "Multi-Omics analyses reveal dynamic interactions between DNA methylation and transcriptional regulation during black raspberry ripening"

### Sheet: Index
Supplementary Table 5 | The Gene Ontology (GO) analysis results for up- or down-regulated transcription factor genes associated with CG/CHG/CHH hypo-DMRs or CHH hyper-DMRs.

### Sheet: heat map
Back to index
		CG/CHG/CHH Hypo		CHH Hyper
Category	GO terms	mRNA up	mRNA down	mRNA up	mRNA down
Development	abaxial cell fate specification	NA	NA	NA	2.36858
	cell differentiation	NA	5.88941	NA	2.07811
	fruit development	NA	NA	NA	1.30846
	polarity specification of adaxial/abaxial axis	NA	NA	NA	2.82927
	radial pattern formation	NA	NA	NA	1.50288
	regulation of leaf development	NA	NA	NA	1.30846
	regulation of shoot apical meristem development	NA	NA	NA	1.50288
Hormone Related	auxin biosynthetic process	NA	NA	NA	1.30846
	ethylene-activated signaling pathway	3.3606	NA	NA	NA
	response to gibberellin	NA	2.78687	NA	NA
Response To Stimulus	cellular response to heat	5.34199	NA	NA	NA
	response to acidic pH	3.96601	NA	1.43845	NA
	response to aluminum ion	2.79593	NA	NA	NA
	response to chitin	1.70574	NA	NA	NA

### Sheet: CG CHG CHH hypo & mRNA up
Back to index	* GO cutoff FDR < 0.05
GO ID	Gene # Detected	Gene # in GO Term	FDR	GO Term	Detected Gene List
GO:0034605	6	23	4.54907e-06	cellular response to heat	Ro01_G07682,Ro02_G04033,Ro03_G05303,Ro04_G00243,Ro04_G13532,Ro04_G18302
GO:0010447	3	3	0.000108141	response to acidic pH	Ro01_G18239,Ro02_G24291,Ro06_G13142
GO:0009873	5	30	0.000435916	ethylene-activated signaling pathway	Ro02_G01376,Ro03_G17727,Ro06_G11109,Ro07_G21421,Ro07_G22421
GO:0010044	3	6	0.00159983	response to aluminum ion	Ro01_G18239,Ro02_G24291,Ro06_G13142
GO:0010200	3	13	0.0196907	response to chitin	Ro03_G02039,Ro07_G04799,Ro07_G20632

### Sheet: CG CHG CHH hypo & mRNA down
Back to index	* GO cutoff FDR < 0.05
GO ID	Gene # Detected	Gene # in GO Term	FDR	GO Term	Detected Gene List
GO:0030154	9	54	1.29381e-06	cell differentiation	Ro01_G01140,Ro01_G05352,Ro02_G04542,Ro02_G10477,Ro03_G07450,Ro04_G22810,Ro05_G08596,Ro06_G25218,Ro07_G20249
GO:0009739	4	12	0.00163355	response to gibberellin	Ro03_G26747,Ro06_G19541,Ro06_G20141,Ro07_G04609

### Sheet: CHH hyper & mRNA up
Back to index	* GO cutoff FDR < 0.05
GO ID	Gene # Detected	Gene # in GO Term	FDR	GO Term	Detected Gene List
GO:0010447	2	3	0.0364377	response to acidic pH	Ro01_G18239,Ro02_G24291

### Sheet: CHH hyper & mRNA down
Back to index	* GO cutoff FDR < 0.05
GO ID	Gene # Detected	Gene # in GO Term	FDR	GO Term	Detected Gene List
GO:0009944	3	5	0.0014816	polarity specification of adaxial/abaxial axis	Ro03_G07450,Ro05_G30826,Ro07_G13611
GO:0010158	3	7	0.00427974	abaxial cell fate specification	Ro05_G03654,Ro05_G30826,Ro07_G13611
GO:0030154	5	54	0.00835394	cell differentiation	Ro01_G01140,Ro03_G07450,Ro04_G22810,Ro06_G25218,Ro07_G20249
GO:0009956	2	3	0.0314138	radial pattern formation	Ro01_G04239,Ro03_G07450
GO:1902183	2	3	0.0314138	regulation of shoot apical meristem development	Ro05_G30826,Ro07_G13611
GO:0009851	2	4	0.0491519	auxin biosynthetic process	Ro03_G27169,Ro07_G26929
GO:0010154	2	4	0.0491519	fruit development	Ro05_G30826,Ro07_G13611
GO:2000024	2	4	0.0491519	regulation of leaf development	Ro05_G30826,Ro07_G13611
