## Supplementary Table 6 for "Multi-Omics analyses reveal dynamic interactions between DNA methylation and transcriptional regulation during black raspberry ripening"

### Sheet: Supplementary Table 6
Supplementary Table 6 | The relative abundance (peak area) of all 89 detected metabolites and seven detected anthocyanins in metablomics data.
Metabolites	ST1	ST2	ST3	ST4	ST5	Anthocyanins
M965.1T3.8	20.6912	0	0	0	0
M228T4.2	18.2059	23.4969	23.2147	23.7449	22.0213
M131.1T4.5	25.8159	22.0381	21.543	21.8615	23.0106
M358.1T4.8	21.4751	20.0409	19.3353	19.2971	18.9614
M866.2T4.8	22.0019	20.2084	0	0	0
M322.1T4.8	18.6897	21.626	21.9056	22.1953	22.1267
M131.1T4.8	24.9966	22.1216	22.5712	22.8579	23.8829
M391.1T4.9	20.8902	21.6556	20.7188	20.7461	20.4165
M578.1T5	23.9736	22.1538	19.3345	18.3452	18.1721
M354.1T5	20.5317	22.5586	21.9326	21.9481	21.9954
M866.2T5.6	22.0698	20.606	0	0	0
M299.1T5.8	0	0	19.1299	22.4083	23.9289
M364.1T5.9	21.9076	22.2643	22.0613	22.029	21.5376
M578.1T5.9	25.0982	23.2991	21.022	20.3844	20.4253
M562.1T6.1	20.2596	18.4709	0	0	0
M165.1T6.3	24.0406	21.0602	21.8632	21.9169	21.8714
M431.1T6.4	0	0	0	0	22.2702
M290.1T6.4	24.6902	22.2902	19.6118	18.4956	18.3583
M578.1T6.7	20.583	0	0	0	0
M562.1T7.3	22.8301	20.4627	0	0	0
M798.1T7.5	23.359	20.8044	0	0	0
M958.1T7.5	23.0731	21.6023	18.7047	17.7512	16.559
M968.1T7.5	21.1602	19.1075	0	0	0
M350.1T7.7	0	21.7571	21.4225	21.5224	21.6554
M348.1T7.9	19.7026	20.2458	20.8935	21.7458	22.0959
M354.1T8	21.052	19.5537	18.1391	18.1321	17.9644
M266.1T8.1	0	19.138	19.4162	19.5221	20.7032
M428.1T8.1	0	19.91	20.4474	20.4693	21.1734
M468.1T8.1	0	20.8465	21.8592	21.728	22.9173
M914.3T8.1	0	16.1189	18.3688	19.2644	20.6471
M468.1T8.3	0	21.4385	22.9064	22.9297	23.0705
M744.2T8.6	0	18.4892	20.1772	21.2307	22.926
M187.1T8.9	23.142	22.9802	21.3085	21.3627	21.8034
M204.1T8.9	24.4396	24.2524	22.5134	22.6891	23.071
M466.1T9.4	0	0	17.9984	19.376	20.9221
M594.2T9.4	0	0	17.4554	18.956	21.1762
M612.2T9.4	0	0	19.3245	20.9463	23.0226
M438.1T9.6	0	19.9519	20.8268	21.3	21.5111
M306.1T10	18.2857	24.0614	24.4228	24.39	23.5236
M590.2T10	0	22.6273	23.3173	23.2646	21.8519
M348.1T10.1	0	0	0	0	23.0875
M290.1T10.1	25.4234	23.2296	21.1782	21.1562	22.1701
M596.2T10.4	0	0	0	19.1031	21.445
M438.2T10.7	22.7377	22.081	21.8705	22.097	21.8368
M338.1T11.3	21.935	19.2757	17.6636	17.4769	17.6729
M580.1T12.9	#DIV/0!	21.2744	23.4486	24.7607	26.2065	cyanidin 3-sambubioside
M448.1T13	21.175	23.8685	24.5867	25.4817	26.8251	cyanidin 3-glucoside
M726.2T13.5	0	24.8428	26.2861	26.9458	28.0404	cyanidin 3-xylosylrutinoside
M594.2T14	0	24.5794	26.2445	27.3082	28.6324	cyanidin 3-rutinoside
M432.1T14.6	0	0	17.0832	18.8046	20.9524	pelargonidin 3-glucoside
M1016.2T14.9	20.9126	18.9248	0	0	0
M364.1T15	22.4574	21.6757	20.6202	20.2531	20.3248
M674.2T15	23.7485	21.6467	18.702	19.0606	18.2882
M348.1T15	25.5861	24.455	23.0756	23.2775	22.8355
M690.1T15	21.3711	20.1241	18.246	17.9249	17.8131
M590.2T15.2	19.4495	21.9962	21.379	21.5924	20.9929
M742.2T15.4	0	18.3296	19.0751	19.734	21.4195
M578.2T15.7	0	0	19.1485	20.7727	23.485	pelargonidin 3-rutinoside
M592.2T15.9	19.572	21.4622	21.111	21.1977	20.7989
M490.1T16	0	0	16.8059	19.0944	20.5047
M398.1T16	21.3276	19.9491	17.5538	17.3923	16.2513
M451.2T16	21.8244	21.8746	21.1978	21.1488	20.6846
M398.1T16.5	20.9917	19.8074	17.3321	17.0008	16.0473
M608.2T16.5	0	0	19.0828	20.7205	22.6511	peonidin 3-rutinoside
M197.1T16.5	21.012	21.2094	20.8516	20.8554	21.1229
M448.2T16.7	22.883	21.5984	21.2993	21.5804	21.4199
M636.2T16.9	0	0	17.2672	18.7699	20.1857
M481.2T17.1	22.3966	22.7314	22.0442	21.9417	21.5381
M492.1T17.2	21.5001	21.1647	20.172	20.0866	19.6995
M478.1T17.8	23.7912	24.075	23.9544	23.9106	23.9111
M524.3T17.8	19.874	19.6333	19.7304	19.9496	19.3858
M464.1T18.1	19.8667	20.6866	20.4504	20.5704	20.731
M610.2T18.1	18.4428	20.4937	20.8791	21.3187	22.6155
M594.2T18.7	20.5155	20.0853	18.9809	19.024	18.4758
M534.1T19.4	22.0843	21.3887	20.5646	20.6259	20.2568
M528.2T19.5	20.5221	20.3071	19.7225	19.9858	19.512
M678.3T21.1	19.8845	22.3991	21.527	21.7037	20.3295
M606.2T21.1	20.5775	18.9591	0	0	0
M608.2T22.1	22.8255	19.8212	18.8888	19.1731	18.3309
M674.4T22.3	21.7376	20.9893	20.3254	20.4308	19.9773
M454.3T22.6	21.2492	19.0702	0	0	0
M500.3T22.6	22.3078	20.2322	0	0	0
M697.4T22.6	20.8397	19.2514	0	0	0
M1382.7T22.6	21.8195	19.0323	0	0	0
M518.3T22.6	23.5867	21.8535	19.8407	19.3208	19.2754
M702.4T22.6	23.9456	22.7999	21.3905	21.3049	20.8461
M688.4T22.9	21.8823	22.0394	21.4096	21.7305	21.3258
M686.4T23.6	21.0875	20.0388	19.1404	18.829	18.3842
M468.2T23.7	0	0	0	0	20.9741
