## Supplementary Table 7 for "Multi-Omics analyses reveal dynamic interactions between DNA methylation and transcriptional regulation during black raspberry ripening"

### Sheet: Supplementary Table 7A
Supplementary Table 7A | The transcription factors (TFs) associated with anthocyanin accumulation, and their homologs in black raspberry identified by BLASTP analysis. The Ro symbol is decided by Evalue and species that closer to black raspberry in genetic relationship.
Species	TF symbo	Evalue	Ro_ID	Ro symbol	Reference
Fragaria x ananassa	FaMYB11	3e-83	Ro01_G02976	RoMYB11	Schaart et al. (2013)
Arabidopsis thaliana	AtTT2	8e-60			Nesi et al. (2001)
Arabidopsis thaliana	AtLBD38	5e-88	Ro01_G04212	RoLBD38	Rubin et al. (2009)
Arabidopsis thaliana	AtLBD39	4e-86			Rubin et al. (2009)
Arabidopsis thaliana	AtLBD37	8e-82			Rubin et al. (2009)
Fragaria x ananassa	FaMYB10	8e-91	Ro01_G08675	RoMYB10-1	Medina-Puche et al. (2014)
Rubus idaeus	AtMYB10	2e-105	Ro01_G08679	RoMYB10-2	Li et al. (2023)
Petunia x hybrida	PhMYB27	3e-74	Ro01_G19619	RoMYB27	Payyavula et al. (2013)
Arabidopsis thaliana	AtMYBL2	2e-35			Dubos et al. (2008)
Petunia x hybrida	PhAN2	1e-60	Ro01_G30094	RoAN2	Albert et al. (2011); Kiferle et al. (2015)
Solanum melongena	SmMYB1	1e-59			Zhang et al. (2014)
Solanum tuberosum	StMYBA1	5e-59			Liu et al. (2017)
Solanum lycopersicum	SlAN2	6e-58			Jones et al. (2003); Mes et al. (2008); Povero et al. (2011)
Capsicum annuum	CaA	8e-58			Borovsky et al. (2004)
Capsicum annuum	CaMYBA	8e-58			Stommel et al. (2009); Stommel and Dumm (2015); Gisbert et al. (2016)
Antirrhinum majus	AmROS1	1e-55			Schwinn et al.(2006)
Solanum tuberosum	StAN1	1e-52			André et al. (2009)
Arabidopsis thaliana	AtPAP1/AtMYB75	2e-47			Borevitz et al. (2000)
Arabidopsis thaliana	AtPAP2/AtMYB90	8e-47			Borevitz et al. (2000)
Arabidopsis thaliana	AtMYB114	1e-46			Gonzalez et al. (2007)
Fragaria x ananassa	FaMYB9	2e-159	Ro02_G04542	RoMYB9	Schaart et al. (2013)
Zea mays	ZmC1	4e-63			Borevitz et al. (2000)
Fragaria x ananassa	FabHLH3	0	Ro02_G09705	RobHLH3	Schaart et al. (2013)
Malus domestica	MdbHLH3	0			Meng et al. (2016)
Petunia x hybrida	PhAN1	0			Borovsky et al. (2004); Stommel et al. (2009)
Solanum lycopersicum	SlAN1/AH	0			Qiu et al. (2016)
Solanum tuberosum	StbHLH1	0			Liu Y. et al. (2015); Liu et al. (2016)
Arabidopsis thaliana	AtTT8	1e-75			Xu et al. (2017)
Antirrhinum majus	AmDEL	0	Ro05_G11429	RoJAF13	Albert et al. (2021)
Arabidopsis thaliana	AtEGL3	0			Dubos et al. (2008)
Arabidopsis thaliana	AtGL3	0			Dubos et al. (2008)
Petunia x hybrida	PhJAF13	0			Spelt et al. 2000
Solanum lycopersicum	SlJAF13	0			Kiferle et al. (2015)
Solanum melongena	SmbHLH	0			Borovsky et al. (2004); Stommel et al. (2009)
Solanum tuberosum	StJAF13	0			Liu Y. et al. (2015); Liu et al. (2016)
Petunia x hybrida	PhMYBx	4e-26	Ro06_G06774	RoMYBx	Koes et al. (2005)
Solanum lycopersicum	SlANT1	2e-56	Ro06_G09163	RoANT1	Mathews et al. (2003)
Arabidopsis thaliana	AtMYB113	1e-53			Gonzalez et al. (2007)
Arabidopsis thaliana	SPL9	4e-67	Ro06_G18927	RoSPL9	Gou et al. (2011)
Fragaria x ananassa	FaTTG1	0	Ro07_G09035	RoTTG1	Schaart et al. (2013)
Petunia x hybrida	PhAN11	0			Quattrocchio et al. (2006)
Solanum melongena	SmWD40	0			Stommel et al. (2009); Liu Y. et al. (2015); Stommel and Dumm (2015)
Solanum tuberosum	StAN11	0			Stommel et al. (2009); Liu Y. et al. (2015); Stommel and Dumm (2015)
Solanum tuberosum	StWD40	0			Payyavula et al. (2013)
Arabidopsis thaliana	AtTTG1	0			Walker et al. (1999)
Arabidopsis thaliana	AtCPC	2e-31	Ro07_G18695	RoCPC	Zhu et al. (2009)
Fragaria x ananassa	FaBBX22	1e-154	Ro03_G18591	RoBBX22	Liu et al. (2022)
Malus domestica	MdbHLH33	0	Ro07_G04301	RobHLH33	Meng et al. (2016)
Arabidopsis thaliana	AtMYB4	3.72e-113	Ro02_G08811	RoMYB4	Wang et al. (2019)
Arabidopsis thaliana	AtMED5a	0	Ro04_G12894	RoMED5a	Bonawitz et al. (2014)
References
Albert NW, Butelli E, Moss SMA, Piazza P, Waite CN, Schwinn KE, Davies KM, Martin C (2021) Discrete bHLH transcription factors play functionally overlapping roles in pigmentation patterning in flowers of Antirrhinum majus. New Phytologist 231:849-863. https://doi.org/10.1111/nph.17142
André CM, Schafleitner R, Legay S, Lefèvre I, Aliaga CAA, Nomberto G, Hoffmann L, Hausman JF, Larondelle Y, Evers D (2009) Gene expression changes related to the production of phenolic compounds in potato tubers grown under drought stress. Phytochemistry 70:1107-1116. http://doi.org/10.1016/j.phytochem.2009.07.008
Bonawitz N, Kim J, Tobimatsu Y. et al. (2014) Disruption of Mediator rescues the stunted growth of a lignin-deficient Arabidopsis mutant. Nature 509, 376–380. https://doi.org/10.1038/nature13084
Borovsky Y, Oren-Shamir M, Ovadia R, De Jong W, Paran I (2004) The A locus that controls anthocyanin accumulation in pepper encodes a MYB transcription factor homologous to Anthocyanin2 of Petunia. Theoretical and Applied Genetics 109:23-29. http://doi.org/10.1007/s00122-004-1625-9
Borevitz JO, Xia Y, Blount J, Dixon RA, Lamb C (2000) Activation Tagging Identifies a Conserved MYB Regulator of Phenylpropanoid Biosynthesis. The Plant Cell 12:2383-2393. http://doi.org/10.1105/tpc.12.12.2383
Dubos C, Le Gourrierec J, Baudry A, Huep G, Lanet E, Debeaujon I, Routaboul JM, Alboresi A, Weisshaar B, Lepiniec L (2008) MYBL2 is a new regulator of flavonoid biosynthesis in Arabidopsis thaliana. Plant J 55:940-953. http://doi.org/10.1111/j.1365-313X.2008.03564.x
Gisbert C, Dumm JM, Prohens J, Vilanova S, Stommel JR (2016) A Spontaneous Eggplant (Solanum melongena L.) Color Mutant Conditions Anthocyanin-free Fruit Pigmentation. HortScience 51:793-798. http://doi.org/10.21273/hortsci.51.7.793
Gonzalez A, Zhao M, Leavitt JM, Lloyd AM (2007) Regulation of the anthocyanin biosynthetic pathway by the TTG1/bHLH/Myb transcriptional complex in Arabidopsis seedlings. The Plant Journal 53:814-827. https://doi.org/10.1111/j.1365-313X.2007.03373.x
Gou J-Y, Felippes FF, Liu C-J, Weigel D, Wang J-W (2011) Negative Regulation of Anthocyanin Biosynthesis in Arabidopsis by a miR156-Targeted SPL Transcription Factor The Plant Cell 23:1512-1522. http://doi.org/10.1105/tpc.111.084525
Jones CM, Mes P, Myers JR. 2003. Characterization and inheritance of the Anthocyanin fruit (Aft) tomato. Journal of Heredity 94, 449–456.
Kiferle C, Fantini E, Bassolino L, Povero G, Spelt C, Buti S, Giuliano G, Quattrocchio F, Koes R, Perata P, Gonzali S (2015) Tomato R2R3-MYB Proteins SlANT1 and SlAN2: Same Protein Activity, Different Roles. PLOS ONE 10:e0136365. http://doi.org/10.1371/journal.pone.0136365
Koes R, Verweij W, Quattrocchio F (2005) Flavonoids: a colorful model for the regulation and evolution of biochemical pathways. Trends in Plant Science 10:236-242. https://doi.org/10.1016/j.tplants.2005.03.002
Li T, Xin W, Li Y, Wang A, Yang G (2023) An R2R3-MYB Transcription Factor RoMYB10 Regulates Anthocyanin Biosynthesis in Black Raspberry. Agronomy 13:1823.
Liu Y, Wang L, Zhang J, Yu B, Wang J, Wang D (2017) The MYB transcription factor StMYBA1 from potato requires light to activate anthocyanin biosynthesis in transgenic tobacco. Journal of Plant Biology 60:93-101. http://doi.org/10.1007/s12374-016-0199-9
Liu Y Lin-Wang K Deng C et al. 2015. Comparative transcriptome analysis of white and purple potato to identify genes involved in anthocyanin biosynthesis. PLOS ONE 10, e0129148.
Liu Y, Cheng H, Cheng P, Wang C, Li J, Liu Y, Song A, Chen S, Chen F, Wang L, Jiang J (2022) The BBX gene CmBBX22 negatively regulates drought stress tolerance in chrysanthemum. Horticulture Research 9:uhac181
Liu Y, Lin-Wang K, Espley RV, Wang L, Yang H, Yu B, Dare A, Varkonyi-Gasic E, Wang J, Zhang J, Wang D, Allan AC (2016) Functional diversification of the potato R2R3 MYB anthocyanin activators AN1, MYBA1, and MYB113 and their interaction with basic helix-loop-helix cofactors. Journal of Experimental Botany 67:2159-2176. http://doi.org/10.1093/jxb/erw014
Mathews H, Clendennen SK, Caldwell CG, et al. 2003. Activation tagging in tomato identifies a transcriptional regulator of anthocyanin biosynthesis, modification, and transport. The Plant Cell 15, 1689–1703.
Medina-Puche L, Cumplido-Laso G, Amil-Ruiz F, Hoffmann T, Ring L, Rodríguez-Franco A, Caballero JL, Schwab W, Muñoz-Blanco J, Blanco-Portales R. 2014. MYB10 plays a major role in the regulation of flavonoid/phenylpropanoid metabolism during ripening of Fragaria×ananassa fruits. Journal of Experimental Botany 65, 401–417.
Mes PJ, Boches P, Myers JR, Durst R. 2008. Characterization of tomatoes expressing anthocyanin in the fruit. Journal of the American Society for Horticultural Science 133, 262–269.
Meng R, Zhang J, An L, Zhang B, Jiang X, Yang Y, Zhao Z (2016) Expression Profiling of Several Gene Families Involved in Anthocyanin Biosynthesis in Apple (Malus domestica Borkh.) Skin During Fruit Development. Journal of Plant Growth Regulation 35:449-464. http://doi.org/10.1007/s00344-015-9552-3
Nesi N, Jond C, Debeaujon I, Caboche M, Lepiniec Lc (2001) The Arabidopsis TT2 Gene Encodes an R2R3 MYB Domain Protein That Acts as a Key Determinant for Proanthocyanidin Accumulation in Developing Seed. The Plant Cell 13:2099-2114. http://doi.org/10.1105/tpc.010098
Payyavula RS, Singh RK, Navarre DA (2013) Transcription factors, sucrose, and sucrose metabolic genes interact to regulate potato phenylpropanoid metabolism. Journal of Experimental Botany 64:5115-5131. http://doi.org/10.1093/jxb/ert303
Povero G, Gonzali S, Bassolino L, Mazzucato A, Perata P. 2011. Transcriptional analysis in high-anthocyanin tomatoes reveals synergistic effect of Aft and atv genes. Journal of Plant Physiology 168, 270–279.
Qiu Z, Wang X, Gao J, Guo Y, Huang Z, Du Y (2016) The Tomato Hoffman’s Anthocyaninless Gene Encodes a bHLH Transcription Factor Involved in Anthocyanin Biosynthesis That Is Developmentally Regulated and Induced by Low Temperatures. PLOS ONE 11:e0151067. http://doi.org/10.1371/journal.pone.0151067
Quattrocchio F, Verweij W, Kroon A, Spelt C, Mol J, Koes R (2006) PH4 of Petunia Is an R2R3 MYB Protein That Activates Vacuolar Acidification through Interactions with Basic-Helix-Loop-Helix Transcription Factors of the Anthocyanin Pathway. The Plant Cell 18:1274-1291. http://doi.org/10.1105/tpc.105.034041
Rubin G, Tohge T, Matsuda F, Saito K, Scheible W-Rd (2009) Members of the LBD Family of Transcription Factors Repress Anthocyanin Synthesis and Affect Additional Nitrogen Responses in Arabidopsis The Plant Cell 21:3567-3584. http://doi.org/10.1105/tpc.109.067041
Schwinn K, Venail J, Shang Y, Mackay S, Alm V, Butelli E, Oyama R, Bailey P, Davies K, Martin C (2006) A Small Family of MYB-Regulatory Genes Controls Floral Pigmentation Intensity and Patterning in the Genus Antirrhinum. The Plant Cell 18:831-851. http://doi.org/10.1105/tpc.105.039255
Schaart JG, Dubos C, Romero De La Fuente I, van Houwelingen AMML, de Vos RCH, Jonker HH, Xu W, Routaboul JM, Lepiniec L, Bovy AG. 2013. Identification and characterization of MYB-bHLH-WD40 regulatory complexes controlling proanthocyanidin biosynthesis in strawberry (Fragaria × ananassa) fruits. New Phytologist 197, 454–467.
Stommel JR, Lightbourn GJ, Winkel BS, Griesbach RJ (2009) Transcription Factor Families Regulate the Anthocyanin Biosynthetic Pathway in Capsicum annuum. Journal of the American Society for Horticultural Science 134:244-251. http://doi.org/10.21273/jashs.134.2.244
Spelt C, Quattrocchio F, Mol JNM, Koes R (2000) anthocyanin1 of Petunia Encodes a Basic Helix-Loop-Helix Protein That Directly Activates Transcription of Structural Anthocyanin Genes. The Plant Cell 12:1619-1631. http://doi.org/10.1105/tpc.12.9.1619
Stommel JR, Dumm JM (2015) Coordinated Regulation of Biosynthetic and Regulatory Genes Coincides with Anthocyanin Accumulation in Developing Eggplant Fruit. Journal of the American Society for Horticultural Science 140:129-135. http://doi.org/10.21273/jashs.140.2.129
Walker AR, Davison PA, Bolognesi-Winfield AC, James CM, Srinivasan N, Blundell TL, Esch JJ, Marks MD, Gray JC (1999) The TRANSPARENT TESTA GLABRA1 Locus, Which Regulates Trichome Differentiation and Anthocyanin Biosynthesis in Arabidopsis, Encodes a WD40 Repeat Protein. The Plant Cell 11:1337-1349. http://doi.org/10.1105/tpc.11.7.1337
Wang X-C, Wu J, Guan M-L, Zhao C-H, Geng P, Zhao Q (2020) Arabidopsis MYB4 plays dual roles in flavonoid biosynthesis. The Plant Journal 101:637-652. https://doi.org/10.1111/tpj.14570
Xu Z, Mahmood K, Rothstein SJ (2017) ROS Induces Anthocyanin Production Via Late Biosynthetic Genes and Anthocyanin Deficiency Confers the Hypersensitivity to ROS-Generating Stresses in Arabidopsis. Plant and Cell Physiology 58:1364-1377. http://doi.org/10.1093/pcp/pcx073
Zhang Y, Hu Z, Chu G, Huang C, Tian S, Zhao Z, Chen G (2014) Anthocyanin Accumulation and Molecular Analysis of Anthocyanin Biosynthesis-Associated Genes in Eggplant (Solanum melongena L.). Journal of Agricultural and Food Chemistry 62:2906-2912. http://doi.org/10.1021/jf404574c
Zhu HF, Fitzsimmons K, Khandelwal A, Kranz RG (2009) CPC, a single-repeat R3 MYB, is a negative regulator of anthocyanin biosynthesis in Arabidopsis. Mol Plant 2:790-802. http://doi.org/10.1093/mp/ssp030

### Sheet: Supplementary Table 7B
Supplementary Table 7B | The transcription factors (TFs) associated with fruit ripening, and their homologs in black raspberry identified by BLASTP analysis. The Ro symbol is decided by Evalue and species that closer to black raspberry in genetic relationship.
Species	TF symbo	Evalue	Ro_ID	Ro symbol	Reference
Solanum lycopersicum	SlAP2a	3e-120	Ro01_G04130	RoAP2a	Chung et al. (2010); Karlova et al. (2011)
Solanum lycopersicum	SlNR	0	Ro02_G01382	RoNR	Li et al. (2019)
Solanum lycopersicum	SlNAC4	3e-138	Ro02_G01473	RoNAC4	Zhu et al. (2014)
Solanum lycopersicum	SlHY5	7e-42	Ro02_G01616	RoHY5	Zhang et al. (2022)
Solanum lycopersicum	SlGr	2e-94	Ro02_G04472	RoGr	Li et al. (2019)
Solanum lycopersicum	SlTAGL1	2e-78	Ro03_G05331	RoTAGL1	Itkin et al. (2009)
Solanum lycopersicum	SlNOR	4e-114	Ro03_G06466	RoNOR	Gao et al. (2018)
Solanum lycopersicum	SlCNR	2e-43	Ro03_G21167	RoCNR	Manning et al. (2006)
Vitis vinifera	VviSEP3	3e-154	Ro04_G07112	RoSEP3	Mellway and Lund (2013)
Solanum lycopersicum	SlFUL1/SlTDR4	3e-100	Ro05_G03365	RoMADS1	Bemer et al. (2012); Fujisawa et al. (2014)
Solanum lycopersicum	SlMADS1	3e-100			Dong et al. (2013)
Solanum lycopersicum	SlFUL2/SlMBP7	1e-98			Bemer et al. (2012); Fujisawa et al. (2014)
Arabidopsis thaliana	AtFUL	2e-87			Ferrándiz et al. (2000)
Fragaria x ananassa	FaSHP	7e-95	Ro05_G22454	RoSHP	Daminato et al. (2013)
Malus domestica	MdMADS9	2e-149	Ro06_G04893	RoMADS9	Ireland et al. (2013)
Malus domestica	MdMADS8	3e-144			Ireland et al. (2013)
Fragaria x ananassa	FaMADS9	5e-139			Seymour et al. (2011)
Solanum lycopersicum	SlRIN	2e-94			Vrebalov et al. (2002)
Solanum lycopersicum	SlHB-1	2e-54	Ro06_G28033	RoHB-1	Lin et al. (2008)
Vaccinium myrtillus	VmTDR4	2e-85	Ro06_G28654	RoTDR4	Jaakola et al. (2010)
References
Chung MY Vrebalov J Alba R Lee J McQuinn R Chung JD Klein P Giovannoni J . 2010. A tomato (Solanum lycopersicum) APETALA2/ERF gene, SlAP2a, is a negative regulator of fruit ripening. The Plant Journal 64, 936–947.
Bemer M Karlova R Ballester AR Tikunov YM Bovy AG Wolters-Arts M Rossetto Pde B Angenent GC de Maagd RA . 2012. The tomato FRUITFULL homologs TDR4/FUL1 and MBP7/FUL2 regulate ethylene-independent aspects of fruit ripening. The Plant Cell 24, 4437–4451.
Daminato M Guzzo F Casadoro G . 2013. A SHATTERPROOF-like gene controls ripening in non-climacteric strawberries, and auxin and abscisic acid antagonistically affect its expression. Journal of Experimental Botany 64, 3775–3786.
Dong T Hu Z Deng L Wang Y Zhu M Zhang J Chen G . 2013. A tomato MADS-box transcription factor, SLMADS1, acts as a negative regulator of fruit ripening. Plant Physiology 163, 1026–1036.
Ferrándiz C Liljegren SJ Yanofsky MF . 2000. Negative regulation of the SHATTERPROOF genes by FRUITFULL during Arabidopsis fruit development. Science 289, 436–438.
Fujisawa M Shima Y Nakagawa H Kitagawa M Kimbara J Nakano T Kasumi T Ito Y . 2014. Transcriptional regulation of fruit ripening by tomato FRUITFULL homologs and associated MADS box proteins. The Plant Cell 26, 89–101.
Gao Y, Wei W, Zhao X, Tan X, Fan Z, Zhang Y, Jing Y, Meng L, Zhu B, Zhu H, Chen J, Jiang C-Z, Grierson D, Luo Y, Fu D-Q (2018) A NAC transcription factor, NOR-like1, is a new positive regulator of tomato fruit ripening. Horticulture Research 5:http://doi.org/10.1038/s41438-018-0111-5
Ireland HS Yao JL Tomes S Sutherland PW Nieuwenhuizen N Gunaseelan K Winz RA David KM Schaffer RJ . 2013. Apple SEPALLATA1/2-like genes control fruit flesh development and ripening. The Plant Journal 73, 1044–1056.
Itkin M Seybold H Breitel D Rogachev I Meir S Aharoni A . 2009. TOMATO AGAMOUS-LIKE 1 is a component of the fruit ripening regulatory network. The Plant Journal 60, 1081–1095.
Jaakola L Poole M Jones MO et al. 2010. A SQUAMOSA MADS-box gene involved in the regulation of anthocyanin accumulation in bilberry fruits. Plant Physiology and Biochemistry 153, 1619–1629.
Karlova R van Haarst JC Maliepaard C van de Geest H Bovy AG Lammers M Angenent GC de Maagd RA . 2013. Identification of microRNA targets in tomato fruit development using high-throughput sequencing and degradome analysis. Journal of Experimental Botany 64, 1863–1878
Li S, Chen K, Grierson D (2019) A critical evaluation of the role of ethylene and MADS transcription factors in the network controlling fleshy fruit ripening. New Phytologist 221:1724-1741. https://doi.org/10.1111/nph.15545
Lin Z Hong Y Yin M Li C Zhang K Grierson D . 2008. A tomato HD-Zip homeobox protein, LeHB-1, plays an important role in floral organogenesis and ripening. The Plant Journal 55, 301–310.
Manning K Tor M Poole M Hong Y Thompson AJ King GJ Giovannoni JJ Seymour GB . 2006. A naturally occurring epigenetic mutation in a gene encoding an SBP-box transcription factor inhibits tomato fruit ripening. Nature Genetics 38, 948–952.
Mellway RD Lund ST . 2013. Interaction analysis of grapevine MIKCc-type MADS transcription factors and heterologous expression of putative véraison regulators in tomato. Journal of Plant Physiology 170, 1424–1433.
Seymour GB Ryder CD Cevik V Hammond JP Popovich A King GJ Vrebalov J Giovannoni JJ Manning K . 2011. A SEPALLATA gene is involved in the development and ripening of strawberry (Fragaria×ananassa Duch.) fruit, a non-climacteric tissue. Journal of Experimental Botany 62, 1179–1188.
Vrebalov J Ruezinsky D Padmanabhan V White R Medrano D Drake R Schuch W Giovannoni J . 2002. A MADS-box gene necessary for fruit ripening at the tomato ripening-inhibitor (rin) locus. Science 296, 343–346.
Zhang C, Wu Y, Liu X, Zhang J, Li X, Lin L, Yin R (2022) Pivotal roles of ELONGATED HYPOCOTYL5 in regulation of plant development and fruit metabolism in tomato. Plant Physiology 189:527-540. http://doi.org/10.1093/plphys/kiac133
Zhu M Chen G Zhou S Tu Y Wang Y Dong T Hu Z . 2014. A new tomato NAC (NAM ATAF1/2/CUC2) transcription factor, SlNAC4, functions as a positive regulator of fruit ripening and carotenoid accumulation. Plant and Cell Physiology 55, 119–135.
